# G-domain prediction across the diversity of G protein families

**DOI:** 10.1101/2019.12.24.888222

**Authors:** Hiral M. Sanghavi, Richa Rashmi, Anirban Dasgupta, Sharmistha Majumdar

## Abstract

Guanine nucleotide binding proteins are characterized by a structurally and mechanistically conserved GTP-binding domain, indispensable for binding GTP. The G domain comprises of five adjacent consensus motifs called G boxes, which are separated by amino acid spacers of different lengths. Several G proteins, discovered over time, are characterized by diverse function and sequence. This sequence diversity is also observed in the G box motifs (specifically the G5 box) as well as the inter-G box spacer length. The Spacers and Mismatch Algorithm (SMA) introduced in this study, can predict G-domains in a given G protein sequence, based on user-specified constraints for approximate G-box patterns and inter-box gaps in each G protein family. The SMA parameters can be customized as more G proteins are discovered and characterized structurally. Family-specific G box motifs including the less characterized G5 motif as well as G domain boundaries were predicted with higher precision. Overall, our analysis suggests the possible classification of G protein families based on family-specific G box sequences and lengths of inter-G box spacers.

**Significance Statement:** It is difficult to define the boundaries of a G domain as well as predict G boxes and important GTP-binding residues of a G protein, if structural information is not available. Sequence alignment and phylogenetic methods are often unsuccessful, given the sequence diversity across G protein families. SMA is a unique method which uses approximate pattern matching as well as inter-motif separation constraints to predict the locations of G-boxes. It is able to predict all G boxes including the less characterized G5 motif which marks the carboxy-terminal boundary of a G domain. Thus, SMA can be used to predict G domain boundaries within a large multi-domain protein as long as the user-specified constraints are satisfied.

**Classification:** Biological Sciences/Biophysics and Computational Biology
