## Supplementary files 1-4 for "G-domain prediction across the diversity of G protein families": AIG1-type guanine nucleotide-binding (G) domain profile.xlsx

### Sheet: Sheet0
Entry	Entry name	Status	Protein names	Gene names	Organism	Length	Cross-reference (PDB)	Binding site	Nucleotide binding	Sequence
Q8K3L6	GIMA5_RAT	reviewed	GTPase IMAP family member 5 (Immunity-associated nucleotide 4 protein) (IAN-4) (Immunity-associated nucleotide 4-like 1 protein)	Gimap5 Ian4 Ian4l1 Iddm1 Lyp	Rattus norvegicus (Rat)	326		BINDING 72 72 GTP. {ECO:0000250}.; BINDING 206 206 GTP. {ECO:0000250}.	NP_BIND 51 59 GTP. {ECO:0000250}.; NP_BIND 169 171 GTP. {ECO:0000250}.	MEDHGFEELSTRTHDLNVRRLTKGNINFLLSTGQETYSVEDSGLLRILLVGKSGCGKSATGNSILRRPAFESRLRGQSVTRTSQAEMGTWEGRSFLVVDTPPIFESKIQNQDMDKDIGNCYLMCAPGPHVLLLVTQLGRYTVEDAMAVRMVKQIFGVGVMRYMIVLFTHKEDLADESLEEFVTHTGNLDLHRLVQECGRRYCAFNNKASGEEQQGQLAELMALVRRLEQEHEGSFHSNDLFVYTQVFLRGGYSEHQEPYKFYLTKVRQEVEKQKRELEEQEGSWMAKMLCRVTSCLDWHIAVSVLLIVLGLTLLITLINMYIGRWK
Q8NHV1	GIMA7_HUMAN	reviewed	GTPase IMAP family member 7 (Immunity-associated nucleotide 7 protein) (IAN-7)	GIMAP7 IAN7	Homo sapiens (Human)	300	3ZJC;	BINDING 36 36 GTP.; BINDING 169 169 GTP.	NP_BIND 15 23 GTP.; NP_BIND 133 135 GTP.	MAESEDRSLRIVLVGKTGSGKSATANTILGEEIFDSRIAAQAVTKNCQKASREWQGRDLLVVDTPGLFDTKESLDTTCKEISRCIISSCPGPHAIVLVLLLGRYTEEEQKTVALIKAVFGKSAMKHMVILFTRKEELEGQSFHDFIADADVGLKSIVKECGNRCCAFSNSKKTSKAEKESQVQELVELIEKMVQCNEGAYFSDDIYKDTEERLKQREEVLRKIYTDQLNEEIKLVEEDKHKSEEEKEKEIKLLKLKYDEKIKNIREEAERNIFKDVFNRIWKMLSEIWHRFLSKCKFYSS
Q9UG22	GIMA2_HUMAN	reviewed	GTPase IMAP family member 2 (Immunity-associated protein 2) (hIMAP2)	GIMAP2 IMAP2	Homo sapiens (Human)	337	2XTM;2XTN;2XTO;2XTP;3P1J;	BINDING 50 50 GTP.; BINDING 184 184 GTP.	NP_BIND 29 37 GTP.; NP_BIND 57 58 GTP.; NP_BIND 147 149 GTP.	MDQNEHSHWGPHAKGQCASRSELRIILVGKTGTGKSAAGNSILRKQAFESKLGSQTLTKTCSKSQGSWGNREIVIIDTPDMFSWKDHCEALYKEVQRCYLLSAPGPHVLLLVTQLGRYTSQDQQAAQRVKEIFGEDAMGHTIVLFTHKEDLNGGSLMDYMHDSDNKALSKLVAACGGRICAFNNRAEGSNQDDQVKELMDCIEDLLMEKNGDHYTNGLYSLIQRSKCGPVGSDERVKEFKQSLIKYMETQRSYTALAEANCLKGALIKTQLCVLFCIQLFLRLIILWLCILHSMCNLFCCLLFSMCNLFCSLLFIIPKKLMIFLRTVIRLERKTPRL
Q41009	TOC34_PEA	reviewed	Translocase of chloroplast 34 (EC 3.6.5.-) (34 kDa chloroplast outer envelope protein) (GTP-binding protein IAP34) (GTP-binding protein OEP34)	TOC34 IAP34 OEP34	Pisum sativum (Garden pea)	310	1H65;3BB1;	BINDING 73 73 GTP. {ECO:0000269|PubMed:11753431}.	NP_BIND 49 54 GTP. {ECO:0000269|PubMed:11753431}.; NP_BIND 210 211 GTP. {ECO:0000269|PubMed:11753431}.	MASQQQTVREWSGINTFAPATQTKLLELLGNLKQEDVNSLTILVMGKGGVGKSSTVNSIIGERVVSISPFQSEGPRPVMVSRSRAGFTLNIIDTPGLIEGGYINDMALNIIKSFLLDKTIDVLLYVDRLDAYRVDNLDKLVAKAITDSFGKGIWNKAIVALTHAQFSPPDGLPYDEFFSKRSEALLQVVRSGASLKKDAQASDIPVVLIENSGRCNKNDSDEKVLPNGIAWIPHLVQTITEVALNKSESIFVDKNLIDGPNPNQRGKLWIPLIFALQYLFLAKPIEALIRRDIATETKPAWETRDVGDRK
Q9SLF3	TC132_ARATH	reviewed	Translocase of chloroplast 132, chloroplastic (AtToc132) (EC 3.6.5.-) (132 kDa chloroplast outer envelope protein)	TOC132 At2g16640 T24I21.5	Arabidopsis thaliana (Mouse-ear cress)	1206		BINDING 701 701 GTP; via amide nitrogen. {ECO:0000250}.	NP_BIND 584 589 GTP. {ECO:0000250}.; NP_BIND 603 608 GTP. {ECO:0000250}.; NP_BIND 749 750 GTP. {ECO:0000250}.	MGDGTEFVVRSDREDKKLAEDRISDEQVVKNELVRSDEVRDDNEDEVFEEAIGSENDEQEEEEDPKRELFESDDLPLVETLKSSMVEHEVEDFEEAVGDLDETSSNEGGVKDFTAVGESHGAGEAEFDVLATKMNGDKGEGGGGGSYDKVESSLDVVDTTENATSTNTNGSNLAAEHVGIENGKTHSFLGNGIASPKNKEVVAEVIPKDDGIEEPWNDGIEVDNWEERVDGIQTEQEVEEGEGTTENQFEKRTEEEVVEGEGTSKNLFEKQTEQDVVEGEGTSKDLFENGSVCMDSESEAERNGETGAAYTSNIVTNASGDNEVSSAVTSSPLEESSSGEKGETEGDSTCLKPEQHLASSPHSYPESTEVHSNSGSPGVTSREHKPVQSANGGHDVQSP…
O81283	TC159_ARATH	reviewed	Translocase of chloroplast 159, chloroplastic (AtToc159) (EC 3.6.5.-) (159 kDa chloroplast outer envelope protein) (Plastid protein import 2) (Translocase of chloroplast 160, chloroplastic) (AtToc160) (Translocase of chloroplast 86, chloroplastic) (AtToc86)	TOC159 PPI2 TOC160 TOC86 At4g02510 T10P11.19 T14P8.24	Arabidopsis thaliana (Mouse-ear cress)	1503		BINDING 982 982 GTP; via amide nitrogen. {ECO:0000250}.	NP_BIND 865 870 GTP. {ECO:0000250}.; NP_BIND 884 889 GTP. {ECO:0000250}.; NP_BIND 1035 1036 GTP. {ECO:0000250}.	MDSKSVTPEPTNPFYASSGQSGKTYASVVAAAAAAAADKEDGGAVSSAKELDSSSEAVSGNSDKVGADDLSDSEKEKPNLVGDGKVSDEVDGSLKEDSTTPEATPKPEVVSGETIGVDDVSSLSPKPEAVSDGVGVVEENKKVKEDVEDIKDDGESKIENGSVDVDVKQASTDGESESKVKDVEEEDVGTKKDDEGESELGGKVDVDDKSDNVIEEEGVELTDKGDVIVNSSPVESVHVDVAKPGVVVVGDAEGSEELKINADAETLEVANKFDQIGDDDSGEFEPVSDKAIEEVEEKFTSESDSIADSSKLESVDTSAVEPEVVAAESGSEPKDVEKANGLEKGMTYAEVIKAASAVADNGTKEEESVLGGIVDDAEEGVKLNNKGDFVVDSSAIEAV…
O23680	TOC33_ARATH	reviewed	Translocase of chloroplast 33, chloroplastic (AtToc33) (EC 3.6.5.-) (33 kDa chloroplast outer envelope protein) (Plastid protein import 1)	TOC33 PPI1 At1g02280 T7I23.11	Arabidopsis thaliana (Mouse-ear cress)	297	2J3E;3BB3;3BB4;3DEF;	BINDING 160 160 GTP; via amide nitrogen. {ECO:0000244|PDB:3BB4, ECO:0000269|PubMed:18400179}.	NP_BIND 46 51 GTP. {ECO:0000244|PDB:3BB4, ECO:0000269|PubMed:18400179}.; NP_BIND 65 70 GTP. {ECO:0000305|PubMed:18400179}.; NP_BIND 208 209 GTP. {ECO:0000244|PDB:3BB4, ECO:0000269|PubMed:18400179}.	MGSLVREWVGFQQFPAATQEKLIEFFGKLKQKDMNSMTVLVLGKGGVGKSSTVNSLIGEQVVRVSPFQAEGLRPVMVSRTMGGFTINIIDTPGLVEAGYVNHQALELIKGFLVNRTIDVLLYVDRLDVYRVDELDKQVVIAITQTFGKEIWCKTLLVLTHAQFSPPDELSYETFSSKRSDSLLKTIRAGSKMRKQEFEDSAIAVVYAENSGRCSKNDKDEKALPNGEAWIPNLVKAITDVATNQRKAIHVDKKMVDGSYSDDKGKKLIPLIIGAQYLIVKMIQGAIRNDIKTSGKPL
Q38906	TOC34_ARATH	reviewed	Translocase of chloroplast 34, chloroplastic (AtToc34) (EC 3.6.5.-) (34 kDa chloroplast outer envelope protein) (GTP-binding protein OEP34) (Plastid protein import 3)	TOC34 OEP34 PPI3 At5g05000 MUG13.14	Arabidopsis thaliana (Mouse-ear cress)	313		BINDING 162 162 GTP; via amide nitrogen. {ECO:0000250}.	NP_BIND 48 53 GTP. {ECO:0000250}.; NP_BIND 67 72 GTP. {ECO:0000250}.; NP_BIND 210 211 GTP. {ECO:0000250}.	MAALQTLREWIGIQQFPPATQSKLLEILGKYKEEDVSSLTVLVMGKGGVGKSSTVNSVIGEKAAAVSTFQSEGLRPTLVSRTRSGFTLNIIDTPGLIEGGYVNDQAINIIKRFLLNMTIDVLLYVDRLDVYRVDDLDRQVVGAITDAFGKEIWKKSALVLTHAQFSPPDGLNYNHFVSKRSNALLKVIQTGAQLKKQDLQGFSIPVILVENSGRCHKNESDEKILPCGTSWIPNLFNKITEISFNGNKAIHVDKKLVEGPNPNERGKKLIPLMFAFQYLLVMKPLVRAIKSDVSRESKPAWELRDSGLASRRS
Q9LUS2	TC120_ARATH	reviewed	Translocase of chloroplast 120, chloroplastic (AtToc120) (EC 3.6.5.-) (120 kDa chloroplast outer envelope protein)	TOC120 At3g16620 MGL6.15	Arabidopsis thaliana (Mouse-ear cress)	1089		BINDING 583 583 GTP; via amide nitrogen. {ECO:0000250}.	NP_BIND 466 471 GTP. {ECO:0000250}.; NP_BIND 485 490 GTP. {ECO:0000250}.; NP_BIND 631 632 GTP. {ECO:0000250}.	MGDGAEIVTRLYGDEKKLAEDGRISELVGSDEVKDNEEEVFEEAIGSQEGLKPESLKTDVLQEDFPLASNDEVCDLEETSRNERGVENLKVNYSEIGESHGEVNEQCITTKEADSDLVTLKMNDYDHGEVADADISYGKMASSLDVVENSEKATSNLATEDVNLENGNTHSSSENGVVSPDENKELVAEVISVSACSVETGSNGIDDEKWEEEIDVSAGMVTEQRNGKTGAEFNSVKIVSGDKSLNDSIEVAAGTLSPLEKSSSEEKGETESQNSNGGHDIQSNKEIVKQQDSSVNIGPEIKESQHMERESEVLSSVSPTESRSDTAALPPARPAGLGRAAPLLEPAPRVTQQPRVNGNVSHNQPQQAEDSTTAETDEHDETREKLQFIRVKFLRLSHR…
Q6S5G3	TOC90_ARATH	reviewed	Translocase of chloroplast 90, chloroplastic (AtToc90) (EC 3.6.5.-) (90 kDa chloroplast outer envelope protein) (Plastid protein import 4)	TOC90 PPI4 At5g20300 F5O24.190	Arabidopsis thaliana (Mouse-ear cress)	793		BINDING 294 294 GTP; via amide nitrogen. {ECO:0000250}.	NP_BIND 176 181 GTP. {ECO:0000250}.; NP_BIND 195 200 GTP. {ECO:0000250}.; NP_BIND 341 342 GTP. {ECO:0000250}.	MKGFKDWVFALSNSMASSRPLLGSDPFFRDPHQEQDNHSQAPAAPQPVTLSEPPCSTSSDLEILPPLSQQQVPLESLYQSSIDLNGKKHNPLAKIGGLQVQFLRLVQRFGQSQNNILVSKVLYRVHLAMLIRAEESELKNVKLRQDRAKALAREQESSGIPELDFSLRILVLGKTGVGKSATINSIFGQPKSETDAFRPGTDRIEEVMGTVSGVKVTFIDTPGFHPLSSSSTRKNRKILLSIKRYVKKRPPDVVLYLDRLDMIDMRYSDFSLLQLITEIFGAAIWLNTILVMTHSAATTEGRNGQSVNYESYVGQRMDVVQHYIHQAVSDTKLENPVLLVENHPSCKKNLAGEYVLPNGVVWKPQFMFLCVCTKVLGDVQSLLRFRDSIGLGQPSSTRT…
P70224	GIMA1_MOUSE	reviewed	GTPase IMAP family member 1 (Immune-associated protein 38) (IAP38) (Immunity-associated protein 1)	Gimap1 Imap1 Imap38	Mus musculus (Mouse)	277		BINDING 31 31 GTP. {ECO:0000250}.; BINDING 166 166 GTP. {ECO:0000250}.	NP_BIND 10 18 GTP. {ECO:0000250}.; NP_BIND 129 131 GTP. {ECO:0000250}.	MPQLRLILVGRTGTGKSATGNSILGQKCFLSRLGAVPVTRSCTLASRMWAGWQVEVVDTPDIFSSEIPRTDPGCVETARCFVLSAPGPHALLLVTQLGRFTMQDSQALAAVKRLFGKQVMARTVVVFTRQEDLAGDSLQDYVHCTDNRALRDLVAECGGRVCALNNRATGSEREAQAEQLLGMVACLVREHGGAHYSNEVYELVQDTRCADPQDQVAKVAEIVAERMQRRTRLLAGLWGWRKFYWKGWRRGFSVFLGVAILIYLLFYRKGFGDQNNR
Q96F15	GIMA5_HUMAN	reviewed	GTPase IMAP family member 5 (Immunity-associated nucleotide 4-like 1 protein) (Immunity-associated nucleotide 5 protein) (IAN-5) (hIAN5) (Immunity-associated protein 3)	GIMAP5 IAN4L1 IAN5 IMAP3	Homo sapiens (Human)	307		BINDING 55 55 GTP. {ECO:0000250}.; BINDING 189 189 GTP. {ECO:0000250}.	NP_BIND 34 42 GTP. {ECO:0000250}.; NP_BIND 152 154 GTP. {ECO:0000250}.	MGGFQRGKYGTMAEGRSEDNLSATPPALRIILVGKTGCGKSATGNSILGQPVFESKLRAQSVTRTCQVKTGTWNGRKVLVVDTPSIFESQADTQELYKNIGDCYLLSAPGPHVLLLVIQLGRFTAQDTVAIRKVKEVFGTGAMRHVVILFTHKEDLGGQALDDYVANTDNCSLKDLVRECERRYCAFNNWGSVEEQRQQQAELLAVIERLGREREGSFHSNDLFLDAQLLQRTGAGACQEDYRQYQAKVEWQVEKHKQELRENESNWAYKALLRVKHLMLLHYEIFVFLLLCSILFFIIFLFIFHYI
Q99MI6	GIMA3_MOUSE	reviewed	GTPase IMAP family member 3 (Immunity-associated nucleotide 4 protein) (IAN-4)	Gimap3 Ian4	Mus musculus (Mouse)	301		BINDING 50 50 GTP. {ECO:0000250}.; BINDING 184 184 GTP. {ECO:0000250}.	NP_BIND 29 37 GTP. {ECO:0000250}.; NP_BIND 147 149 GTP. {ECO:0000250}.	METLQNVVTGGKKGGCTSGSRPLRILLVGKSGCGKSATGNSLLRRPAFESRLRGQSVTRTSQAETGTWEGRSILVVDTPPIFESKAQNQDMDKDIGDCYLLCAPGPHVLLLVTQLGRFTAEDVMAVRMVKEVFGVGVMRHMIVLFTRKEDLAEKSLEEFVTHTDNRSLRSLVQECGRRYCAFNNRASGEEQQGQLAELMALVRRLEQECEGSFHSNDLFLHAETLLREGYSVHQEAYRCYLAKVRQEVEKQRWELEEQEGSWVLKVLPIGKKLEVLHSDFCWYLVLAILIFFVFFFLLFYV
Q75N62	GIMA8_MOUSE	reviewed	GTPase IMAP family member 8 (mGIMAP8) (Immune-associated nucleotide-binding protein 9) (IAN-9) (Immunity-associated protein 8)	Gimap8 Ian9 Imap8	Mus musculus (Mouse)	688		BINDING 76 76 GTP. {ECO:0000250}.; BINDING 209 209 GTP. {ECO:0000250}.	NP_BIND 55 63 GTP. {ECO:0000250}.; NP_BIND 173 175 GTP. {ECO:0000250}.	MATSSHQGAAAGSQAEHRSCEASVGQGERPSASQGQEGNFKQNQGTSTLRLLLLGKQGAGKSATGNTILGKAVFESKFSDHMVTDRCQSESVSVRGKQVIVIDTPDLFSSLSCSEVRQQNLKQCLELLADDHCVLLLVTPIGHYTEEDRETIEGIWGKIGPKAYRHMIVVFTREDELDEDSLWNYIESKESLKELIKNIGSRRCCTFNNKADKKQRELQVFKLLDAIELLMMESPEPYFEPLKMESSGVQGCGNGVTYEGDTLCGSKKRQPQITGPDCDPDMPELRVLLMGKRGVGKSAAGNSILGKQVFKTQFSEKQRVTKAFASHSRVWQGKKVLIIDSPEISSWKLDESAVKNHTFPGPHAFLLVTPLGSSLKSDDDVFSIIKRIFGEKFTKFTIV…
Q8WWP7	GIMA1_HUMAN	reviewed	GTPase IMAP family member 1 (Immunity-associated protein 1) (hIMAP1)	GIMAP1 IMAP1	Homo sapiens (Human)	306	3V70;	BINDING 55 55 GTP. {ECO:0000250}.; BINDING 190 190 GTP.	NP_BIND 34 42 GTP.; NP_BIND 153 155 GTP.	MGGRKMATDEENVYGLEENAQSRQESTRRLILVGRTGAGKSATGNSILGQRRFFSRLGATSVTRACTTGSRRWDKCHVEVVDTPDIFSSQVSKTDPGCEERGHCYLLSAPGPHALLLVTQLGRFTAQDQQAVRQVRDMFGEDVLKWMVIVFTRKEDLAGGSLHDYVSNTENRALRELVAECGGRVCAFDNRATGREQEAQVEQLLGMVEGLVLEHKGAHYSNEVYELAQVLRWAGPEERLRRVAERVAARVQRRPWGAWLSARLWKWLKSPRSWRLGLALLLGGALLFWVLLHRRWSEAVAEVGPD
Q9NUV9	GIMA4_HUMAN	reviewed	GTPase IMAP family member 4 (Immunity-associated nucleotide 1 protein) (IAN-1) (hIAN1) (Immunity-associated protein 4)	GIMAP4 IAN1 IMAP4 MSTP062	Homo sapiens (Human)	329	3LXX;	BINDING 58 58 GTP.; BINDING 191 191 GTP.	NP_BIND 37 45 GTP.; NP_BIND 155 157 GTP.	MAAQYGSMSFNPSTPGASYGPGRQEPRNSQLRIVLVGKTGAGKSATGNSILGRKVFHSGTAAKSITKKCEKRSSSWKETELVVVDTPGIFDTEVPNAETSKEIIRCILLTSPGPHALLLVVPLGRYTEEEHKATEKILKMFGERARSFMILIFTRKDDLGDTNLHDYLREAPEDIQDLMDIFGDRYCALNNKATGAEQEAQRAQLLGLIQRVVRENKEGCYTNRMYQRAEEEIQKQTQAMQELHRVELEREKARIREEYEEKIRKLEDKVEQEKRKKQMEKKLAEQEAHYAVRQQRARTEVESKDGILELIMTALQIASFILLRLFAED
Q6P9H5	GIMA6_HUMAN	reviewed	GTPase IMAP family member 6 (Immunity-associated nucleotide 2 protein) (IAN-2) (hIAN2) (Immunity-associated nucleotide 6 protein) (IAN-6) (hIAN6)	GIMAP6 IAN2 IAN6	Homo sapiens (Human)	292		BINDING 68 68 GTP. {ECO:0000250}.; BINDING 201 201 GTP. {ECO:0000250}.	NP_BIND 47 55 GTP. {ECO:0000250}.; NP_BIND 164 166 GTP. {ECO:0000250}.	MEEEEYEQIPQENPPEELSQDPVLELSGGLREKEQKTPRRLRLILMGKTGSGKSATGNSILGRDVFESKLSTRPVTKTSQRRSREWAGKELEVIDTPNILSPQVSPEVADAICQAIVLSAPGPHAVLLVTQLGRFTDEDQQVVRRLQEVFGVGVLGHTILVFTRKEDLAGGSLEDYVRETNNQALAWLDVTLARRHCGFNNRAQGEEQEAQLRELMEKVEAIMWENEGDYYSNKAYQYTQQNFRLKELQERQVSQGQGSEDVPGEESWLEGLSQIQKESEEAHRCLLGKADL
A8HYJ1	TOC34_CHLRE	reviewed	Translocase of chloroplast 34 homolog, chloroplastic (Cr-TOC34) (TOC34p) (EC 3.6.5.-)	TOC34 CHLREDRAFT_187290	Chlamydomonas reinhardtii (Chlamydomonas smithii)	397		BINDING 228 228 GTP; via amide nitrogen. {ECO:0000250}.	NP_BIND 102 107 GTP. {ECO:0000250}.; NP_BIND 121 126 GTP. {ECO:0000250}.; NP_BIND 271 272 GTP. {ECO:0000250}.	MAQPPRPAEEYDDDVQEDEDELKEGELDDDESHEAASEGGEAAAGDEEAEDDEQDEEDGDEDSQPWAGLNRLPERDDMLDILNELRAEGRKQLTVLLLGKSSVGKSSLINSLLGEAVVRVQAFKLQADTDITTTVVRQVAVGNSEVDGFRLKLIDTCGLEDPEAGDTVNLGALSKIAEDVRGVGIDVVLYCDRLDLYRVDPLDKAIIDAISSTFGRGIWRRTVVALTHANLVQTPPGTDYDSFVNGRVRLIRGAVRGPLFFRPSLPVALVENSETCPVSSESGFRVLPDGEPWLVALVSQLVDMAAARRRPYKYHPRLSSKPSHRFRWLLPVAIAAEVLFYRRFLHPRLDDNQRRVEREEERVWALRGQQRRALGLHRPHRPDKDAAWRLEQMYDDD
Q99JY3	GIMA4_MOUSE	reviewed	GTPase IMAP family member 4 (Immunity-associated nucleotide 1 protein) (IAN-1) (Immunity-associated protein 4)	Gimap4 Ian1 Imap4	Mus musculus (Mouse)	219		BINDING 58 58 GTP. {ECO:0000250}.; BINDING 191 191 GTP. {ECO:0000250}.	NP_BIND 37 45 GTP. {ECO:0000250}.; NP_BIND 155 157 GTP. {ECO:0000250}.	MEVQCGGAGFIPESSRSSHELGNQDQGIPQLRIVLLGKTGAGKSSTGNSILGEKVFNSGICAKSITKVCEKRVSTWDGKELVVVDTPGIFDTEVPDADTQREITRYVALTSPGPHALLLVVPLGRYTVEEHKATQKILDMFGKQARRFMILLLTRKDDLEDTDIHEYLEKAPKFFQEVMHEFQNRYCLFNNRASGAEKEEQKMQLLTLVQSMFLSSRMK
Q8ND71	GIMA8_HUMAN	reviewed	GTPase IMAP family member 8 (Immune-associated nucleotide-binding protein 9) (IAN-9) (Protein IanT)	GIMAP8 IAN9 IANT	Homo sapiens (Human)	665		BINDING 38 38 GTP. {ECO:0000250}.; BINDING 170 170 GTP. {ECO:0000250}.	NP_BIND 17 25 GTP. {ECO:0000250}.; NP_BIND 135 137 GTP. {ECO:0000250}.	MSEQSCQMSELRLLLLGKCRSGKSATGNAILGKHVFKSKFSDQTVIKMCQRESWVLRERKVVVIDTPDLFSSIACAEDKQRNIQHCLELSAPSLHALLLVIAIGHFTREDEETAKGIQQVFGAEARRHIIIVFTRKDDLGDDLLQDFIEKNKPLKQLVQDYEGRYCIFNNKTNSKDEQITQVLELLRKVESLVNTNGGPYHVNFKTEGSRFQDCVNEAASQEGDKPQGPRERQLQSTGPEQNPGTSELTVLLVGKRGAGKSAAGNSILGRQAFQTGFSEQSVTQSFLSESRSWRKKKVSIIDAPDISSLKNIDSEVRKHICTGPHAFLLVTPLGFYTKNDEAVLSTIQNNFGEKFFEYMIILLTRKEDLGDQDLDTFLRNSNKALYGLIQKCKNRYSAF…
Q8BWF2	GIMA5_MOUSE	reviewed	GTPase IMAP family member 5 (Immunity-associated nucleotide 4-like 1 protein) (Immunity-associated protein 3)	Gimap5 Ian4l1 Imap3	Mus musculus (Mouse)	308		BINDING 54 54 GTP. {ECO:0000250}.; BINDING 188 188 GTP. {ECO:0000250}.	NP_BIND 33 41 GTP. {ECO:0000250}.; NP_BIND 151 153 GTP. {ECO:0000250}.	MEHLQKSTYGTIVQGPEAHCVQESSCLRILLVGKSGCGKSATGNSILRRPAFQSRLRGQSVTRTSQAETGTWEGRSILVVDTPPIFESKAQNQDMDKDIGDCYLLCAPGPHVLLLVTQLGRFTAEDAMAVRMVKEVFGVGVMRHMIVLFTRKEDLEEKSLEEFVTHTDNRSLRSLTQECGRRYCAFNNRASGEEQQGQLAELMALVRRLEQECEGSFHSNDLFLHAEALLREGYSVHQEAYRCYLAKVRQEVEKQRRELEEQEGSWIAKMICTVKSCWSSHTAACALLIVLGLTLLTTFINLCISRCK
Q4KLG2	GIMA8_RAT	reviewed	GTPase IMAP family member 8 (Immune-associated nucleotide-binding protein 9) (IAN-9) (Protein IanT)	Gimap8 Ian9 Iant	Rattus norvegicus (Rat)	688		BINDING 76 76 GTP. {ECO:0000250}.; BINDING 208 208 GTP. {ECO:0000250}.	NP_BIND 55 63 GTP. {ECO:0000250}.; NP_BIND 172 174 GTP. {ECO:0000250}.	MATSSHQGAAAGSQMEHRLCETSIGQGERPRASRGQESNFKQSQGTSTLRLLLLGKQGAGKSATGNTILGKAVFESRFSHHMVTKRCQSESVSVRGKQVIVIDTPDLFSSLGCPEVQQQNLRQCLDLLADPYVLLLVTPIGHSTEEDKKTIEGIQGVFGPQAYRHMIVVFTREDELGEDTLQNHIESKKYLKKLIENIGSQRCCAFNNKADKKQQELQVSQFLDAIEFLMMESPGTYFEPLKTENSGVQGCGTGVTYKGDNLCGSKKRQPQITGPGWDRDTPELRVLLMGKRGVGKSAAGNSILGKQVFKTQFSEKQRVTEAFASHSRLWNQKKFLIIDSPEISSWKLDESDVKEHTFPGPHAFLLVTPLGSSLKSGDSVFSIIKRIFGEKFIKFTIIL…
Q8K3K9	GIMA4_RAT	reviewed	GTPase IMAP family member 4 (Immunity-associated nucleotide 1 protein) (IAN-1) (Immunity-associated protein 4)	Gimap4 Ian1 Imap4	Rattus norvegicus (Rat)	310		BINDING 58 58 GTP. {ECO:0000250}.; BINDING 191 191 GTP. {ECO:0000250}.	NP_BIND 37 45 GTP. {ECO:0000250}.; NP_BIND 155 157 GTP. {ECO:0000250}.	MEAQYSGVGSIPENSRSSHELGIQDQGSPQLRIVLLGKTGAGKSSTGNSILGRKAFLSGICAKSITKVCEKGVSIWDGKELVVVDTPGIFDTEVPDADTQKEITRCVALTSPGPHALLLVIPLGCYTVEEHKATRKLLSMFEKKARRFMILLLTRKDDLEDTDIHEYLETAPEVLQELIYEFRNRYCLFNNKASGAEQEEQKRQLLTLVQSMVRENGGKYFTNKMYESAEGVIQKQTWKKKEFYREELERERARIRREYEAEIQDLRDELERERRRARMEREFNENELIFAERQQNARREVENTSMIYLN
P54120	IAN8_ARATH	reviewed	Immune-associated nucleotide-binding protein 8 (AtIAN8) (Protein AIG1)	IAN8 AIG1 At1g33960 T3M13.2	Arabidopsis thaliana (Mouse-ear cress)	353		BINDING 70 70 GTP. {ECO:0000250|UniProtKB:Q8NHV1}.; BINDING 208 208 GTP. {ECO:0000250|UniProtKB:Q8NHV1}.	NP_BIND 49 57 GTP. {ECO:0000250|UniProtKB:Q8NHV1}.	MANDQKNSESFPAKEDHKKDDAAAPAEVDHKDEFSASQPHPVENIVLVGRTGNGKSATGNSIVRSKVFKSKTKSSGVTMECHAVKAVTPEGPILNVIDTPGLFDLSVSAEFIGKEIVKCLTLADGGLHAVLLVLSVRTRISQEEEMVLSTLQVLFGSKIVDYLIVVFTGGDVLEDDGMTLEDYLGDNMPDFLKRVLILCGQRMILFDNKTKDDEKKTKQVHELLKLIDLVRKQNNNIPYTDEMYHMIKEENERHKKEQEELESKGHSEEQLAALMKELQIMNERNLKAMAEMMEKNMKIAMEAQEKLFEQREKAQEMSYQQKMEMQEKLKQMEGRMRAEMEAQMLSRQQCSIL
O81025	IAN10_ARATH	reviewed	Immune-associated nucleotide-binding protein 10 (AtIAN10) (AIG1-like protein) (Putative protein PHLOEM PROTEIN 2-LIKE A3) (AtPP2-A3)	IAN10 PP2A3 At2g26820 F12C20.14	Arabidopsis thaliana (Mouse-ear cress)	463		BINDING 33 33 GTP. {ECO:0000250|UniProtKB:Q8NHV1}.; BINDING 171 171 GTP. {ECO:0000250|UniProtKB:Q8NHV1}.	NP_BIND 12 20 GTP. {ECO:0000250|UniProtKB:Q8NHV1}.	MSEPIKNIVLVGRTGNGKSSTGNTLLGTKQFKSKNQAKGVTMICEMYRAAIQDGPIINVIDTPGLCDSFVPGDDISNEIINCLTMAEEGIHAVLLVLSARGRISKEEESTVNTLQCIFGSQILDYCIVVFTGGDDLEEDDQTLDDYFRAGCPEFLTKVLRLCGGRKVLFDNKSKDEKKKVEQVKQLLARVENVGEQTGGIPYTYQLHRKIKEENDERLREEERVIESKNRAEAELAEMQQNLLMEKEKLQMEEAKNKQLIAQAEANEKLMEQERAKNRAETELAAVMVEKLQMEEEKNKQLIAQANRMICARDLNIEWSHSEEHWKWVNLDHNISSNTFVEVAELLGVYWFDVSGSLDTTEMAPWTHYEVLFVVNLKDSAFKWNAAVKMNLFYINSRPG…
F4HT21	IAN9_ARATH	reviewed	Immune-associated nucleotide-binding protein 9 (AtIAN9) (AIG1-like protein)	IAN9 At1g33970 F12G12.21 T15K4.2 T3M13.1	Arabidopsis thaliana (Mouse-ear cress)	342		BINDING 52 52 GTP. {ECO:0000250|UniProtKB:Q8NHV1}.; BINDING 189 189 GTP. {ECO:0000250|UniProtKB:Q8NHV1}.	NP_BIND 31 39 GTP. {ECO:0000250|UniProtKB:Q8NHV1}.	MSLLDMGGDMMEDDWEFASSSNPKRTLVLVGRTGNGKSATGNSILGRKAFRSRARTVGVTSTCESQRVVQEDGDIINVVDTPGLFDLSTAADFIGKEIVRCISLAEDGIHAILLVFSVRRLAEEEQTVLSFLQALFGSKIADYMIVVFTGGDELEENEETLEEYLADYCPEFLKEILGICDNRLVLFNNKTTDKVKKAEQVQKLLSLVESVVKQNNGKPYSDELFHELQEEAIKLRDQKKEVELLQGYSNNEIDEFKKQIDMSYDRQLSRITEMVETKLRDTAKRLEQQLGEEQAARLEAEKRANEVQKRSSDEIKKLRENLERAEKETKELQKKLGKCINL
Q552Z6	GTPA_DICDI	reviewed	GTP-binding protein A	gtpA DDB_G0275441	Dictyostelium discoideum (Slime mold)	449			NP_BIND 158 165 GTP. {ECO:0000255}.	MFNINPYKSKTTKSSSSSSASPKSSKISNVSGSGSSSSSSSSSSSSSKDKDKDKRKKSFLKDDSVPSLSSKTENSLSLTSLSEITQSMTNTQTQTATDASMTAEDVSEIGEDYDPFLSILEEPGVDGATIEKETTEELQEMLAVLKGVQNECNVLLLGRTGVGKSSTLNTVFGIDIPVHSSESCTQDPFTYSRVVNGFKLNIIDTPGFLDSQGELVDSNNMIKIQRYLSGKTIHCVLFVEKFTETRFDGAHQLVINQFTEKLGPQLWRNAAVVLTYANSVLPDSCYDGFDEEDDVGPWKKHYEARALQFRKFFAGILAQLPQDDYPPKHIPVYAMENSRRCKRNEQGQRVLIDGTPCLHLLISGLLKMVDPKTAFLFMGHLRAKNKPGRGHRGDQNDRE…
Q9T0F4	IAN13_ARATH	reviewed	Immune-associated nucleotide-binding protein 13 (AtIAN13) (AIG1-like protein)	IAN13 At4g09950 T5L19.80	Arabidopsis thaliana (Mouse-ear cress)	336		BINDING 45 45 GTP. {ECO:0000250|UniProtKB:Q8NHV1}.; BINDING 180 180 GTP. {ECO:0000250|UniProtKB:Q8NHV1}.	NP_BIND 24 32 GTP. {ECO:0000250|UniProtKB:Q8NHV1}.	MVVDSSALNVENDWKPERTLVLLGRTGNGKSATGNSILGKTMFQSKARGKFITKECKLHKSKLPNGLTINVIDTPGLFSASSTTDFTIREIVRCLLLAKGGIDAVLLVFSLRNRLTEEEQSTLRTLKILFGSQIVDYIIVVFTNEDALECGETLDDYLEDCPEFQEILEECDDRKVLFDNSYNAPVSKKDRQVHDLLNLVEQISKKNNGKSYMADLSHELRENEATIKEKQKQIEEMKGWSSKQEISQMKKELEKSHNEMLEGIKEKISNQLKESLEDVKEQLAKAQAEREETEKKMNEIQKLSSDEIRRLREQLNKAEKETASLRTELNKKCTVL
Q9C8U2	IAN1_ARATH	reviewed	Immune-associated nucleotide-binding protein 1 (AtIAN1) (AIG1-like protein)	IAN1 At1g33830 T3M13.15	Arabidopsis thaliana (Mouse-ear cress)	225		BINDING 174 174 GTP. {ECO:0000250|UniProtKB:Q8NHV1}.	NP_BIND 15 23 GTP. {ECO:0000250|UniProtKB:Q8NHV1}.	MAEQECPVTNLLLLGRSENGKSSTGNTIIGEKYFEVNLFGRDMDQRCKMFRALIEDGPIINVIDTPGLLESSVSGDYLSKEIMNCLTMAEEGIHAVLFVLSITNRISQREEFTFNTLQQIFDDKILDYFIVVFTGGDELEADNQTLDDYLREGCPEFLTRVLKLCGGRKVLFNNKTKDKGKRNKQLNQLLAHVTDIRQQNGGIPYTENMHRKIKFKNLKYSNVKL
Q9C8U7	IAN4_ARATH	reviewed	Immune-associated nucleotide-binding protein 4 (AtIAN4) (AIG1-like protein)	IAN4 At1g33900 T3M13.8	Arabidopsis thaliana (Mouse-ear cress)	326		BINDING 47 47 GTP. {ECO:0000250|UniProtKB:Q8NHV1}.; BINDING 185 185 GTP. {ECO:0000250|UniProtKB:Q8NHV1}.	NP_BIND 26 34 GTP. {ECO:0000250|UniProtKB:Q8NHV1}.	MAGLEDTTDLRLPSASEPIKNIVLVGRTGNGKSATGNSLIGKQVFRSETRATGVTMKCETCVAVTPCGTGINVIDTPGLFDLSVSAEYLSQEIINCLVLAEDGLHAVVLVLSVRTRISQEEEATLNTLQVIFGSQIIDYLVVLFTGGDELEANNMTLDDYLSKGCPEFLKTVLRLCGGRRILFDNRTTDEGKKVKQVQELLAHVAAIEKSTSGIPFTDEMHRKIQKEAETLREQQKEVESKDLAAAEIEKWKKHYQTEHDKNMNMMAEMLGNRLREDSERQEKMLLALRDNLEISQRQNKLNELTDNEPDLIHCGVSLRRMPCNML
Q9C8U8	IAN5_ARATH	reviewed	Immune-associated nucleotide-binding protein 5 (AtIAN5) (AIG1-like protein)	IAN5 At1g33910 T3M13.7	Arabidopsis thaliana (Mouse-ear cress)	301		BINDING 173 173 GTP. {ECO:0000250|UniProtKB:Q8NHV1}.	NP_BIND 20 28 GTP. {ECO:0000250|UniProtKB:Q8NHV1}.	MSDRAQPSASEPVRNIVLVGPTGNGKSSTGNSLIGKEVFILETVECKTCKAKTLDGQIINVIDTPGLFDLSVSTDYMNKEIINCLTLTDGGLHAVVLVLSVGTDILKEEEAALNKLQLLFGSKIVDYLVVLFTGGDVLEKENKTLDDYLSRGCPEFLKTVLRLCGGRRVLFNNKTTDEVKKIEQVKQLLAHVEAIENLNGGKALFTEENDLNEKRQGEMLMEQEMEVQSKKPENTEVEEMKKQLEISYGQQMNMMAQMVEDTLKESSASHERMLLALKDKVERSYLENEDMHNETKRCNIL
Q9T0F2	IAN11_ARATH	reviewed	Immune-associated nucleotide-binding protein 11 (AtIAN11) (AIG1-like protein)	IAN11 At4g09930 T5L19.60	Arabidopsis thaliana (Mouse-ear cress)	335		BINDING 54 54 GTP. {ECO:0000250|UniProtKB:Q8NHV1}.; BINDING 190 190 GTP. {ECO:0000250|UniProtKB:Q8NHV1}.	NP_BIND 33 41 GTP. {ECO:0000250|UniProtKB:Q8NHV1}.	MGGGLVEVDVQTGQDACESDLPMKPSRTLVLIGCSGNGKSATGNSILRSEAFKSKGQAAAVTKECELKSTKRPNGQIINVIDTPGLFSLFPSNESTIREILKCSHLAKEGIDAVLMVFSLRSRLTEEEKSVPFVLKTLFGDSIFDYLIVVFTNEDSLIDDNVTINEYLEGSPDFKEILAACNNRMVLFENRLRTSKRKKAKQVQKLLDLVEEVERKNNNKPFLFDLSHESMESEAVVDEKAKKIRAMKSNYTKQEMSNWKEEEVNSPLAKKVEKVIETTSLLEQKLNQEQNARLEAEKRANKLHEESSEEIKILKEKLERAQKELEKRDQGCIIL
Q9C8U6	IAN3_ARATH	reviewed	Immune-associated nucleotide-binding protein 3 (AtIAN3) (AIG1-like protein)	IAN3 At1g33890 T3M13.9	Arabidopsis thaliana (Mouse-ear cress)	334		BINDING 41 41 GTP. {ECO:0000250|UniProtKB:Q8NHV1}.; BINDING 179 179 GTP. {ECO:0000250|UniProtKB:Q8NHV1}.	NP_BIND 20 28 GTP. {ECO:0000250|UniProtKB:Q8NHV1}.	MNHSEQASAYKAVKNIVLVGRTGNGKSATGNSLIGKDVFVSEAKATGVTKTCQTYKAVTPGGSRINVIDTPGLFDLSVSAEFISKEIINCLRLAEGGLHVVVLVLSVRTRITQEEENTLSTLQVLFGNEILDYLIVLFTGGDELEANNQTLDDYFHQGCPYFLKTVLGLCDDRKVMFNNMTKDKHKKVEQVQQFLALVAKVEERNEGKPFRGKMYLEIKEETEWLKKQKKAVEASNLGEAELAKMKKELQMEHDTRMSQMEDMVKNMLKETSAAHERMVSMLNENLENAHRENIDLRKAHDHEQKKRMMIQLGLGVPGALGMIAPAALAMCSIL
Q9C8V2	IAN7_ARATH	reviewed	Immune-associated nucleotide-binding protein 7 (AtIAN7) (AIG1-like protein)	IAN7 At1g33950 T3M13.3	Arabidopsis thaliana (Mouse-ear cress)	311		BINDING 44 44 GTP. {ECO:0000250|UniProtKB:Q8NHV1}.; BINDING 182 182 GTP. {ECO:0000250|UniProtKB:Q8NHV1}.	NP_BIND 23 31 GTP. {ECO:0000250|UniProtKB:Q8NHV1}.	MNKGGAQQKGHSSKQAENIVLVGRTGNGKSATGNSLIGKKVFASKAHASGVTMKCQTHGVVTKDGHKINVIDTPGLFDLSVSAEYISKEIVRCLTLAEGGIHAVLLVLSARTRITQEEENTLRTLQALFGSQILDYVVVVFTGGDVLEECKETLEDYLGRDCPTFIKEVMRMSSNRKVVIDNKTHDEGKKAEQVHKLLSLVDDIRRSKCGEAYTDDTYHMIKEESEKLRKHHEELESKNYSEECAAEMKNQSLILYKENLKQMSEQLEKKLKDAAEAQEKALSKMTQENNELNLALKIHIPLPPITPCNIL
Q9T0F3	IAN12_ARATH	reviewed	Immune-associated nucleotide-binding protein 12 (AtIAN12) (AIG1-like protein)	IAN12 At4g09940 T5L19.70	Arabidopsis thaliana (Mouse-ear cress)	394		BINDING 75 75 GTP. {ECO:0000250|UniProtKB:Q8NHV1}.; BINDING 211 211 GTP. {ECO:0000250|UniProtKB:Q8NHV1}.	NP_BIND 54 62 GTP. {ECO:0000250|UniProtKB:Q8NHV1}.	MFSESLPEDKPVLEVALTELPMVAESLPEDGSGLEVTCDLRLEHKPARTLLLVGRSGNGKSATGNSILGRKAFKSKGRASGVTTACELQSSTLPNGQIINVIDTPGLFSLSPSTEFTCREILRCFSLTKEGIDAVLLVFSLKNRLTEEEKSALFALKILFGSKIVDYMIVVFTNEDSLEDDGDTFEEYLEDSPDFKEILEPCNDRKVLFRNRSNAPVSQKAKQVQELLNYVEEIARLNGKSYMADLSHEIRENETAFQIKQQEILEMKGLYTRQEMLQMKKDMEKSFENQQLRQMMERVETELRETKERLEQQLKEEKSARLELEKRAKEVEKRSSDVVKELNDEQAKRLESESRAKEAVKQSNGVVENLNKELARIKQMATDLQKSKQWCIIM
Q9C8V0	IAN6_ARATH	reviewed	Immune-associated nucleotide-binding protein 6 (AtIAN6) (AIG1-like protein)	IAN6 At1g33930 T3M13.5	Arabidopsis thaliana (Mouse-ear cress)	336		BINDING 63 63 GTP. {ECO:0000250|UniProtKB:Q8NHV1}.; BINDING 201 201 GTP. {ECO:0000250|UniProtKB:Q8NHV1}.	NP_BIND 42 50 GTP. {ECO:0000250|UniProtKB:Q8NHV1}.	MAEDQNTTDRWELPSASEPVKNVDRWELPSASEPVKNVVLVGRTGNGKSATGNSIIGRKVFESKYQAVGVTTRCKTFRAVTPDGPIINVIDTPGLFDLAVSAEFISKEIVNCLILAREGLHAVVLVLSLSTRISQEEENALCTLQMLFGGKIVDYLIVVFTCGDMLEDRNMTLEDYLSNGCPEFLKNVLRLCGGRRVVFDNRTKDEGVKAKQVQQLLVHVAAIEKETGGNPFTDTMHRRIQEEAARVKREEKEIEEKNIADEEKAALKKQLDMSYSQNMNMMALMMERIFKETAAANERQMNMMKDFMEISIIGNDAHRKRAEEKQAEKKQECNIL
Q9C8U5	IAN2_ARATH	reviewed	Immune-associated nucleotide-binding protein 2 (AtIAN2) (AIG1-like protein)	IAN2 At1g33880 T3M13.10	Arabidopsis thaliana (Mouse-ear cress)	234		BINDING 51 51 GTP. {ECO:0000250|UniProtKB:Q8NHV1}.; BINDING 183 183 GTP. {ECO:0000250|UniProtKB:Q8NHV1}.	NP_BIND 30 38 GTP. {ECO:0000250|UniProtKB:Q8NHV1}.	MGTSVSKPVSDDKKKGTSVSKPVKNIVLVGRSVNGICTTGNNILGQNKFGSEGAFMHCQMYSTTTPDGQMINVIKTPGMFDLSVSEDYISKEIINCLTLAEEGVHAVLFVLSMKNRITQEEEYALNTLQRIFGSKILEYLIFLLIDGEKFEAKEFEDYFPECCPEFLMRVLRFCNGRKVLFNNMTNDEGVKAEQVNQVMAHVAAISKKNDEKPYTEDMYRNIKVNTFFSLIAFI
E9PW74	GIMD1_MOUSE	reviewed	GTPase IMAP family member GIMD1 (GIMAP family P-loop NTPase domain-containing protein 1)	Gimd1 Gm5549	Mus musculus (Mouse)	217		BINDING 36 36 GTP. {ECO:0000250}.	NP_BIND 15 23 GTP. {ECO:0000250}.; NP_BIND 148 150 GTP. {ECO:0000250}.	MTDTNKMIINLAVFGRTQSGKSSAGNVLLGSADFYSSFAPGSVTKECSLGRSCHLHGFMRRGGQEISLQIQVLDTPGYPHSKLSTRCVKQEVKKALLHHFGQEGLHLALLVQRADVPFFGQEASNAVQLMQELLGDSCKNYMAVLFTHAEELEEAGLSEEEYLREASDTLLTLLDSVQHRYIFLSGRGNLCNEQRIKILERIMEFIKENHFQVLSLA
Q8K349	GIMA6_MOUSE	reviewed	GTPase IMAP family member 6 (Immunity-associated nucleotide 6 protein) (IAN-6) (mIAN6)	Gimap6 Ian6	Mus musculus (Mouse)	305		BINDING 131 131 GTP. {ECO:0000250}.; BINDING 263 263 GTP. {ECO:0000250}.	NP_BIND 110 118 GTP. {ECO:0000250}.; NP_BIND 226 228 GTP. {ECO:0000250}.	MDWLYRKTLGSIGSCSIETFPWPFYSFFQRIYISTPPGKPENSPETSATEVGEQRPSCLSASPVVEEEECEHRPEKNPTRQWPLDSGQGLTKGLKEKKLTPKRLQLLLVGKTGSGKSATGNSILGRQAFESKISARPVTTTFQKGTREFEGKELEVIDTPDIFSPQNQPEATAKKICDLLASPGPHAVLLVIQVGRYTAEDQAVARCLQEIFGNTILAYTILVFTRKEDLAEGSLEEYIQENNNKSLDVLDVACERRHCGFNNKAQGDEQEAQLKKLMEEVELILWENEGHCYTMEFPNVPSKTL
Q5FVN6	GIMA6_RAT	reviewed	GTPase IMAP family member 6 (Immunity-associated nucleotide 6 protein) (IAN-6)	Gimap6 Ian6	Rattus norvegicus (Rat)	304		BINDING 130 130 GTP. {ECO:0000250}.; BINDING 262 262 GTP. {ECO:0000250}.	NP_BIND 109 117 GTP. {ECO:0000250}.; NP_BIND 225 227 GTP. {ECO:0000250}.	MNWLYSKTLGSIGSCCIDTLPWPFHSFFQRNLLALPGEPGNPLESSATESGKQSRSCLSASPVMEEEGCEHSLQKNPTRQLPLDPGQELTKDLKEKKLTPKRLQLLLVGKTGSGKSATGNSILGRQVFESKISARPVTMAFQKGSRELEGKELEVIDTPDILSPQNQPEATAKKICDILASPGPHAVLLVIQVGRYTTEDQEAARCLQEIFGNGILAYTILVFTRKEELAEGSLEEYIKENNNKTLDALDVACERRHCGFNNRAQGDEQEAQLQKLMEEIESILWENEGHCYTMELPNVSSKTL
G3MZQ6	GIMD1_BOVIN	reviewed	GTPase IMAP family member GIMD1 (GIMAP family P-loop NTPase domain-containing protein 1)	GIMD1	Bos taurus (Bovine)	216		BINDING 35 35 GTP. {ECO:0000250}.	NP_BIND 14 22 GTP. {ECO:0000250}.; NP_BIND 147 149 GTP. {ECO:0000250}.	MNSNKMTINLALFGMTQSGKSSAGNIILGSTDFHSSFAPCSVTRDCSLGRSCHFRSFMRRGGQEVTLQVQVLDTPGYPHSRLSKKHVRQEVREALAHHFGQEGLHLALLVQRADVPLCGQEESSPVQMIQELLGHTWMNYTAILFTHAEKIEEAGFNEDEYLREASETLLKLLNSIQHRYIFQYKKGNSLSEQRLKILERIIEFVKENCYQVLTFK
P0DJR0	GIMD1_HUMAN	reviewed	GTPase IMAP family member GIMD1 (GIMAP family P-loop NTPase domain-containing protein 1)	GIMD1	Homo sapiens (Human)	217		BINDING 36 36 GTP. {ECO:0000250}.	NP_BIND 15 23 GTP. {ECO:0000250}.; NP_BIND 148 150 GTP. {ECO:0000250}.	MTDPNKMIINLALFGMTQSGKSSAGNILLGSTDFHSSFAPCSVTTCCSLGRSCHLHSFMRRGGLEVALQVQVLDTPGYPHSRLSKKYVKQEVKEALAHHFGQGGLHLALLVQRADVPFCGQEVTDPVQMIQELLGHAWMNYTAILFTHAEKIEEAGLTEDKYLHEASDTLKTLLNSIQHKYVFQYKKGKSLNEQRMKILERIMEFIKENCYQVLTFK
A5PKB7	GIMA6_BOVIN	reviewed	GTPase IMAP family member 6 (Immunity-associated nucleotide 6 protein) (IAN-6)	GIMAP6 IAN6	Bos taurus (Bovine)	341		BINDING 121 121 GTP. {ECO:0000250}.; BINDING 255 255 GTP. {ECO:0000250}.	NP_BIND 100 108 GTP. {ECO:0000250}.; NP_BIND 218 220 GTP. {ECO:0000250}.	MSSMFVYVWGTVTDLLHSACSVLALNGDTESSGEHTAPGDTRHGHSSCPTDSRAMEEEEFEILLPEEPEEGTSQDPSPDRSGGFLGDEGTLQTLWLILVGKSGSGKSATGNSILGRRVFESKLSARPVTQAFQQGCRAWEGRELQVIDTPDILSPWAAGWATAQGVGEAGTGSLPKQYAVLLVTQLGRFTEEDQQVAGRLEEVFGKGILARTILVFTRKEDLDGRSLETYLRETDNRALAKLDDVCSRRHCGFNNKGDGAEQETQLRELMRHVEGVLKEPEGCAYSPPATPQPHAAPRESWGLWWLGAKEGRGDQAWLWGLHRILKEPEQAGRQLPPSTPI
B0BMZ3	GIMD1_RAT	reviewed	GTPase IMAP family member GIMD1 (GIMAP family P-loop NTPase domain-containing protein 1)	Gimd1	Rattus norvegicus (Rat)	216		BINDING 35 35 GTP. {ECO:0000250}.	NP_BIND 14 22 GTP. {ECO:0000250}.; NP_BIND 147 149 GTP. {ECO:0000250}.	MDANKMIINLAVLGKTQSGKSSAGNVLLGSADFYSRFAPGSVTKDCSLGRSCHIHGFMRRGGHEISLQIQVLDTPGYPHSKLSTRCVKQEVKKALEHHFGQEGLHLALLVHRADMPFFGQEASDSVQLIQELLGDSWKNYTAILFTHAEKIKEAGLSEEEYLCEASDALLTLLNSVQHRHIFLYERGNSWSEQRIKILERIMEFIKENHFQVLSFT
