## Supplementary files 1-4 for "G-domain prediction across the diversity of G protein families": Hflx .xlsx

### Sheet: Sheet0
Entry	Entry name	Status	Protein names	Gene names	Organism	Length	Sequence	Cross-reference (PDB)	Nucleotide binding
P25519	HFLX_ECOLI	reviewed	GTPase HflX (GTP-binding protein HflX)	hflX b4173 JW4131	Escherichia coli (strain K12)	426	MFDRYDAGEQAVLVHIYFTQDKDMEDLQEFESLVSSAGVEALQVITGSRKAPHPKYFVGEGKAVEIAEAVKATGASVVLFDHALSPAQERNLERLCECRVIDRTGLILDIFAQRARTHEGKLQVELAQLRHLATRLVRGWTHLERQKGGIGLRGPGETQLETDRRLLRNRIVQIQSRLERVEKQREQGRQSRIKADVPTVSLVGYTNAGKSTLFNRITEARVYAADQLFATLDPTLRRIDVADVGETVLADTVGFIRHLPHDLVAAFKATLQETRQATLLLHVIDAADVRVQENIEAVNTVLEEIDAHEIPTLLVMNKIDMLEDFEPRIDRDEENKPNRVWLSAQTGAGIPQLFQALTERLSGEVAQHTLRLPPQEGRLRSRFYQLQAIEKEWMEEDGS…	5ADY;	NP_BIND 204 211 GTP. {ECO:0000255|HAMAP-Rule:MF_00900}.; NP_BIND 229 233 GTP. {ECO:0000255|HAMAP-Rule:MF_00900}.; NP_BIND 251 254 GTP. {ECO:0000255|HAMAP-Rule:MF_00900}.; NP_BIND 317 320 GTP. {ECO:0000255|HAMAP-Rule:MF_00900}.; NP_BIND 343 345 GTP. {ECO:0000255|HAMAP-Rule:MF_00900}.
Q980M3	HFLX_SULSO	reviewed	GTPase HflX (GTP-binding protein HflX)	hflX SSO0269	Sulfolobus solfataricus (strain ATCC 35092 / DSM 1617 / JCM 11322 / P2)	356	MKTAALFVSKEFEEEAIALVEGANYKVTSIYKLPKSPNVKFYIQYDKLQQIKNDEEISTLIIFEQLKPRHFINIRRELKGKEVLDKILLLLEIFALHAGSKEAKMQIELARLKYELPIIKETYTKSKIGEQQGPLGAGTYGVESTIKFYKRRINKLMKELESIKIFKEKSIESNKRNNIPSIGIVGYTNSGKTSLFNSLTGLTQKVDTKLFTTMSPKRYAIPINNRKIMLVDTVGFIRGIPPQIVDAFFVTLSEAKYSDALILVIDSTFSENLLIETLQSSFEILREIGVSGKPILVTLNKIDKINGDLYKKLDLVEKLSKELYSPIFDVIPISALKRTNLELLRDKIYQLATQLS	2QTF;2QTH;3KXI;3KXK;3KXL;	NP_BIND 186 193 GTP. {ECO:0000255|HAMAP-Rule:MF_00900, ECO:0000305|PubMed:19787775, ECO:0000305|PubMed:20400571}.; NP_BIND 211 215 GTP. {ECO:0000255|HAMAP-Rule:MF_00900}.; NP_BIND 232 235 GTP. {ECO:0000255|HAMAP-Rule:MF_00900}.; NP_BIND 300 303 GTP. {ECO:0000255|HAMAP-Rule:MF_00900, ECO:0000305|PubMed:19787775, ECO:0000305|PubMed:20400571}.; NP_BIND 334 336 GTP. {ECO:0000255|HAMAP-Rule:MF_00900, …
Q9Z873	HFLX_CHLPN	reviewed	GTPase HflX (GTP-binding protein HflX)	hflX CPn_0478 CPj0478	Chlamydia pneumoniae (Chlamydophila pneumoniae)	472	MDTIDTPGEQGSQSFGNSLGARFDLPRKEQDPSQALAVASYQNKTDSQVVEEHLDELISLADSCGISVLETRSWILKTPSASTYINVGKLEEIEEILKEFPSIGTLIIDEEITPSQQRNLEKRLGLVVLDRTELILEIFSSRALTAEANIQVQLAQARYLLPRLKRLWGHLSRQKSGGGSGGFVKGEGEKQIELDRRMVRERIHKLSAQLKAVIKQRAERRKVKSRRGIPTFALIGYTNSGKSTLLNLLTAADTYVEDKLFATLDPKTRKCVLPGGRHVLLTDTVGFIRKLPHTLVAAFKSTLEAAFHEDVLLHVVDASHPLALEHVQTTYDLFQELKIEKPRIITVLNKVDRLPQGSIPMKLRLLSPLPVLISAKTGEGIQNLLSLMTEIIQEKSLHV…		NP_BIND 236 243 GTP. {ECO:0000255|HAMAP-Rule:MF_00900}.; NP_BIND 261 265 GTP. {ECO:0000255|HAMAP-Rule:MF_00900}.; NP_BIND 283 286 GTP. {ECO:0000255|HAMAP-Rule:MF_00900}.; NP_BIND 349 352 GTP. {ECO:0000255|HAMAP-Rule:MF_00900}.; NP_BIND 374 376 GTP. {ECO:0000255|HAMAP-Rule:MF_00900}.
P94478	HFLX_BACSU	reviewed	GTPase HflX (GTP-binding protein HflX)	hflX ynbA BSU17430	Bacillus subtilis (strain 168)	420	MNEQETIQEKAILVGCQLPHITDEHFENSMEELASLTKTADGKVLTSVTQKRNRADAATYIGKGKVEELKALVEELEADLLIFNDELSPSQLKSLATAIEVKMIDRTQLILDIFAKRARTREGKLQIELAQLQYALPRLTGQGINLSRQGGGIGARGPGETKLETDRRHIRNRIHEINTQLSTVIRHRSRYRERRKKNGVLQIALVGYTNAGKSTWFNRLTSADSYEEDLLFATLDPMTRKMVLPSGYSVLLSDTVGFIQDLPTTLIAAFRSTLEEVKEADLILHLIDSSNEDYAGHEKTVLRLLEELEADDIPMLTAYNKRDQKLPDFIPTAGRDHIMVSAKFEDDAAAFKEAIQRYLRQELLTSFEAHVPASEGKLLSRIKSETMVDRFYFNEENEQ…		NP_BIND 207 214 GTP. {ECO:0000255|HAMAP-Rule:MF_00900}.; NP_BIND 232 236 GTP. {ECO:0000255|HAMAP-Rule:MF_00900}.; NP_BIND 254 257 GTP. {ECO:0000255|HAMAP-Rule:MF_00900}.; NP_BIND 320 323 GTP. {ECO:0000255|HAMAP-Rule:MF_00900}.; NP_BIND 341 343 GTP. {ECO:0000255|HAMAP-Rule:MF_00900}.
O43824	GTPB6_HUMAN	reviewed	Putative GTP-binding protein 6 (Pseudoautosomal GTP-binding protein-like)	GTPBP6 PGPL	Homo sapiens (Human)	516	MWALRAAVRPGLRLSRVGRGRSAPRAAAPSCPARALAAVGRRSPGNLEGPWGGGRGLRADGGRSRTGDDEEEPEDADENAEEELLRGEPLLPAGTQRVCLVHPDVKWGPGKSQMTRAEWQVAEATALVHTLDGWSVVQTMVVSTKTPDRKLIFGKGNFEHLTEKIRGSPDVTCVFLNVERMAAPTKKELEAAWGVEVFDRFTVVLHIFRCNARTKEARLQVALAEMPLHRSNLKRDVAHLYRGVGSRYIMGSGESFMQLQQRLLREKEAKIRKALDRLRKKRHLLRRQRTRREFPVISVVGYTNCGKTTLIKALTGDAAIQPRDQLFATLDVTAHAGTLPSRMTVLYVDTIGFLSQLPHGLIESFSATLEDVAHSDLILHVRDVSHPEAELQKCSVLST…		NP_BIND 301 308 GTP. {ECO:0000255|PROSITE-ProRule:PRU01042}.; NP_BIND 327 331 GTP. {ECO:0000255|PROSITE-ProRule:PRU01042}.; NP_BIND 349 352 GTP. {ECO:0000255|PROSITE-ProRule:PRU01042}.; NP_BIND 418 421 GTP. {ECO:0000255|PROSITE-ProRule:PRU01042}.; NP_BIND 437 439 GTP. {ECO:0000255|PROSITE-ProRule:PRU01042}.
A9H253	HFLX_GLUDA	reviewed	GTPase HflX (GTP-binding protein HflX)	hflX GDI0162 Gdia_2232	Gluconacetobacter diazotrophicus (strain ATCC 49037 / DSM 5601 / PAl5)	450	METKPPIPLAVLVGIQTPDVDDIAHEASLAELGRLVKTLGYAVVGTVSQKREGTGAALLLGSGKLAELAALTGGTGVVTSMAPPPKSKARQRFEGAAEGAAPPEPDPDAARRPEFVIVDHELSPSQIRNLERATGAQVLDRTGVIVEIFHRHANTREARLQVEMARLKYVAPRLRESSGGGGRQQGPGAGESTLALDRRKIRDRLAELKTQLDAVQRDGDQRRSARRDQLRVALVGYTNAGKSSLMRALTGSQVLVEDKLFATLDTTVRILQPETRPRILVSDTVGFIKQLPHDLVASFRSTLAEALEASLLLFVVDASDPTYESQLEVTRGVLREIGADAVPSRLVLNKMDRLDPAARAALRDKHPDAIMLSAHAPGDVSALRDTLIAFFEAEMVEDT…		NP_BIND 236 243 GTP. {ECO:0000255|HAMAP-Rule:MF_00900}.; NP_BIND 261 265 GTP. {ECO:0000255|HAMAP-Rule:MF_00900}.; NP_BIND 283 286 GTP. {ECO:0000255|HAMAP-Rule:MF_00900}.; NP_BIND 349 352 GTP. {ECO:0000255|HAMAP-Rule:MF_00900}.; NP_BIND 373 375 GTP. {ECO:0000255|HAMAP-Rule:MF_00900}.
Q04PB3	HFLX_LEPBJ	reviewed	GTPase HflX (GTP-binding protein HflX)	hflX LBJ_2854	Leptospira borgpetersenii serovar Hardjo-bovis (strain JB197)	462	MDTSGNPNGYYSAHLNPESDDLWSVLPKKYPGQLTEGILEEILEIESRLSRSKKNLKDAQKENRAFLVGVYPERSVGRHPSLSMEELKELCRTAEVHVVDTFIQRKNRLDPSTVLGKGKLEEIILKAIQKHVELLVFDLELTPSQAKKISDIADIKVIDRTQLILDIFARNAKSRDGKLQVELAQLKYLKGRLTELDDNMSRLTGGIGGRGPGETKLEIGKRRVEERITRLEVELKSLKKRREINRRQRKRNELPAVGIVGYTNAGKSTFLNALTNSEILSENKLFATLDPTTRRIRFPEEREIIISDTVGFIHDLPPELSNAFKATLEELGDSDLLVHVVDVSNPDYKLQMEAVEKILEELELSHIPMIQVFNKIDNLEKFKTWKIESDSNGYKTFSH…		NP_BIND 261 268 GTP. {ECO:0000255|HAMAP-Rule:MF_00900}.; NP_BIND 286 290 GTP. {ECO:0000255|HAMAP-Rule:MF_00900}.; NP_BIND 308 311 GTP. {ECO:0000255|HAMAP-Rule:MF_00900}.; NP_BIND 374 377 GTP. {ECO:0000255|HAMAP-Rule:MF_00900}.; NP_BIND 430 432 GTP. {ECO:0000255|HAMAP-Rule:MF_00900}.
Q5JGB4	HFLX_THEKO	reviewed	GTPase HflX (GTP-binding protein HflX)	hflX TK1976	Thermococcus kodakarensis (strain ATCC BAA-918 / JCM 12380 / KOD1) (Pyrococcus kodakaraensis (strain KOD1))	442	MRAIGVIRNSRRERLSRAEFEELLRSAGYEVLAIVEQNREEHPRYNIGPGKLEELKELVKELKPDKVIFANRLTPSQAYNLWKELRIEIMDRWQLVLEIFEKRAHSKEAKLQVELASLQYEIPLVKEAIRRIRLGDRAGFKGMGEYQTQQYLKHIRYRMGKIRDELERVKADREVKRKKRENAGFVLVALAGYTNAGKSTLLNALADENVEAKNQMFTTLDTTTRRFRLGTKRILATDTVGFIDGLPPFIVEAFHSTLEEIVKADIVLLVLDSSEPWGEIRRKFLASLQVLRELKALEKPIIVALNKIDLIEEADAEEKVRLIWELARERGISLEDVVKISAREGRLEELMDALNRVVLKLPKYGAFRIIVKEPEKVPAVMALINSVGEVLSVEYGEKT…		NP_BIND 192 199 GTP. {ECO:0000255|HAMAP-Rule:MF_00900}.; NP_BIND 217 221 GTP. {ECO:0000255|HAMAP-Rule:MF_00900}.; NP_BIND 238 241 GTP. {ECO:0000255|HAMAP-Rule:MF_00900}.; NP_BIND 306 309 GTP. {ECO:0000255|HAMAP-Rule:MF_00900}.; NP_BIND 341 343 GTP. {ECO:0000255|HAMAP-Rule:MF_00900}.
Q58526	HFLX_METJA	reviewed	GTPase HflX (GTP-binding protein HflX)	hflX MJ1126	Methanocaldococcus jannaschii (strain ATCC 43067 / DSM 2661 / JAL-1 / JCM 10045 / NBRC 100440) (Methanococcus jannaschii)	402	MLILRKDSKFDRKSIEELKELAEVLYNPVKTIVQIRKADPKYQIGSGLVERIAENIKEENIEIVIVGNILTPSQKYNLAKKFKVEVIDKIELVLRIFYKHARTKEAQLQVRLAELQYELPRAREKVRLAKMGEQPGFGGYGDYEVEKYYQKVKREIATIKRKLEKLREHRRVARKGRAKFDTVGLIGYTNAGKTSLLNALTGENKESKNQVFTTLTTTTRAIKGIKRKILVTDTVGFIDDLPPFMIEAFLSTIEESADSDLILIVVDASDDIEEIKRKLKVNHEILSKINCKAPIITVFNKVDKITKEKKRKILEELDRYIVNPIFVSAKYDINMDLLKEMIIEHLNLSIGTIETDNPRLISYLYENTEIIEDILEDNKHIITFRAKERDVNRILKLHK…		NP_BIND 187 194 GTP. {ECO:0000255|HAMAP-Rule:MF_00900}.; NP_BIND 212 216 GTP. {ECO:0000255|HAMAP-Rule:MF_00900}.; NP_BIND 233 236 GTP. {ECO:0000255|HAMAP-Rule:MF_00900}.; NP_BIND 300 303 GTP. {ECO:0000255|HAMAP-Rule:MF_00900}.; NP_BIND 328 330 GTP. {ECO:0000255|HAMAP-Rule:MF_00900}.
Q0WTB4	Y3725_ARATH	reviewed	GTP-binding protein At3g49725, chloroplastic	At3g49725 T16K5.80	Arabidopsis thaliana (Mouse-ear cress)	620	MSVTTSFGIWLNHINLDNQASFLYNNPHFCNRRFNRISMLRTVSLARNRLRSETPSSFLARDRLRSKTPSSSPFSSKRHTPKTSEIEEESTPKDSVLLNPKDPSSAPKLFLVQPRLAPPKYLQAKLNEALCLANSLEEQRYGYFESDFFDKELPSHVVVQNPVRRSSKPRVDTYFGSGTVDNIKCHLNAEDSKEEVDAVFVNAILTAIQQRNLERIWAKPVLDRVGLIIEIFNAHAHTKEAKLQAELAALMYNKSRLVRVRGTDGRHTFGQFGEAEVVSARGRAGSKGTGGGFVGGAGETELQLQRRRISDRRIRLLSQIKEAQRTRLLQRAGRKKRVGLEGESSGTIAVVGYTNAGKSTLISALTKTALYCNERLFATLDPTLKSAHLPSGNFVLLSD…		NP_BIND 352 359 GTP. {ECO:0000255|PROSITE-ProRule:PRU01042}.; NP_BIND 377 381 GTP. {ECO:0000255|PROSITE-ProRule:PRU01042}.; NP_BIND 399 402 GTP. {ECO:0000255|PROSITE-ProRule:PRU01042}.; NP_BIND 468 471 GTP. {ECO:0000255|PROSITE-ProRule:PRU01042}.; NP_BIND 563 565 GTP. {ECO:0000255|PROSITE-ProRule:PRU01042}.
A2BLW4	HFLX_HYPBU	reviewed	GTPase HflX (GTP-binding protein HflX)	hflX Hbut_1138	Hyperthermus butylicus (strain DSM 5456 / JCM 9403 / PLM1-5)	375	MAKVAVWKPSILVLPRGLARWEVREAYVLAETAGYRVVDVLYYRRVSSSKLLSDAKLEELAEKAKSLVGNEYARIIVYDNLKPREYFRIVKATGVNTIDRTMLILEIFSLHAGSREAKLQIELARLRHELPLVREAIRLSKLKELPGFLGPGGYAIDAYYRYMVSRIAKIKRELRELRRRHEIERSKRRSAGLPHIAIVGYASAGKTSLFNAITGLQKPVGPEYFTTITPKRRAISFNGLRTVFIDTVGFIMRIPPEIIEAFHSTLEEAATADVILYVVDVSEPDTVIAEKLDEGLQTLRRIGVIDKPLIIAANKIDLVPQEDIERLTRLLEGAASTLYPALEAVIPVSAKTGAGVAKLLCRIATLLAGTKGSTC		NP_BIND 200 207 GTP. {ECO:0000255|HAMAP-Rule:MF_00900}.; NP_BIND 225 229 GTP. {ECO:0000255|HAMAP-Rule:MF_00900}.; NP_BIND 246 249 GTP. {ECO:0000255|HAMAP-Rule:MF_00900}.; NP_BIND 314 317 GTP. {ECO:0000255|HAMAP-Rule:MF_00900}.; NP_BIND 349 351 GTP. {ECO:0000255|HAMAP-Rule:MF_00900}.
Q8RAS5	HFLX_CALS4	reviewed	GTPase HflX (GTP-binding protein HflX)	hflX TTE1127	Caldanaerobacter subterraneus subsp. tengcongensis (strain DSM 15242 / JCM 11007 / NBRC 100824 / MB4) (Thermoanaerobacter tengcongensis)	428	MQKIEYIIITKLWVGDCMEELARDKERAILVAIISSPEDEETLNELKELAVTAGAEVIGILTQKKKGINKAHYIGKGKLEELKMFVENQQADLVIVNDELTGTQIKNLEDALGVKIVDRTNLILDIFAKRARSKEGMLQVELAQLKYRLPRLVGLGGQLSRLGGGIGTRGPGETKLEVDRRHIRNRIKAIEEKLEELEKHRNLQRQRRKKNQIPVVAIVGYTNAGKSTLLNALTGADAYVEDKLFATLDPTARKLVLPSGREVILTDTVGFIRKLPHDLVEAFKSTLEEVKYADLLLHVIDVTSPDMDEKIKVVEKVLSDLGAIETPRINVYNKIDLLEIVPSGNNRDIYISAKNKIGLDRLLEAIERELFKETEVVSFLFPYEKTREYNYLKERGKVI…		NP_BIND 220 227 GTP. {ECO:0000255|HAMAP-Rule:MF_00900}.; NP_BIND 245 249 GTP. {ECO:0000255|HAMAP-Rule:MF_00900}.; NP_BIND 267 270 GTP. {ECO:0000255|HAMAP-Rule:MF_00900}.; NP_BIND 333 336 GTP. {ECO:0000255|HAMAP-Rule:MF_00900}.; NP_BIND 352 354 GTP. {ECO:0000255|HAMAP-Rule:MF_00900}.
A0L4B2	HFLX_MAGMM	reviewed	GTPase HflX (GTP-binding protein HflX)	hflX Mmc1_0278	Magnetococcus marinus (strain ATCC BAA-1437 / JCM 17883 / MC-1)	432	MLETHQAPDRAILLQALEPKVTRDACQRLLDELVHLSTTAGLEVHATQLLSLQKAVPATYFGSGQVEELARRIEEDEIDVAVVNHALTPIQQRNLEKKLNAKVVDRTGLILEIFAARARTREGIMQVELASLMYQQSRLVRSWTHLERQRGGVGLRGGPGERQIEVDRRLIRERIHKLKKQLEEVERTRALQRQPRQDIPLFTVALVGYTNAGKSTLFNLLTRAGVLAEDKLFATLDPTMRAVDLPDGGRILLSDTVGFIRQLPHQLVAAFKATLEEVMSADMLLHVVDLSDPEWERYVESVNGVLQELEVQHTRTLTVYNKIDRLESRGILERELARGDTIGVSAQTGEGVEPLLSELRRAVGRAMLRYEVILPVSDGRWLAKFHAEASVVEVREGED…		NP_BIND 208 215 GTP. {ECO:0000255|HAMAP-Rule:MF_00900}.; NP_BIND 233 237 GTP. {ECO:0000255|HAMAP-Rule:MF_00900}.; NP_BIND 255 258 GTP. {ECO:0000255|HAMAP-Rule:MF_00900}.; NP_BIND 321 324 GTP. {ECO:0000255|HAMAP-Rule:MF_00900}.; NP_BIND 345 347 GTP. {ECO:0000255|HAMAP-Rule:MF_00900}.
A6H294	HFLX_FLAPJ	reviewed	GTPase HflX (GTP-binding protein HflX)	hflX FP2414	Flavobacterium psychrophilum (strain JIP02/86 / ATCC 49511)	413	MLEKETINFEKTIIVGIVTQNQSEEKLKEYLDELEFLTFTAGGEVVKRFSQKMERPNPKTFLGTGKIEEINLYVLENGISTIVFDDELTPSQQKNISKIIDCKILDRTHLILDIFAQRAETSYARTQVELAQCIYLLPRLSGMWTHLERQKGGIGMRGPGETEIETDRRIVRDRIALLKEKIKIIDKQQATQRGNRGAMVRVALVGYTNVGKSTLMNAVGKSDVFVENKLFATLDTTVRKVVIKNLPFLLSDTVGFIRKLPTQLVDSFKSTLDEVREADLLLHVVDISHQDFEDHIDAVNKILLDIKSADKPTIMVFNKIDAYKHLTIDADDLMTERTSKHYTLQEWKNTWMNKVGEQNALFISATNKENFEEFRKKVYETVREIHITRFPYNKFLYPD…		NP_BIND 206 213 GTP. {ECO:0000255|HAMAP-Rule:MF_00900}.; NP_BIND 231 235 GTP. {ECO:0000255|HAMAP-Rule:MF_00900}.; NP_BIND 252 255 GTP. {ECO:0000255|HAMAP-Rule:MF_00900}.; NP_BIND 318 321 GTP. {ECO:0000255|HAMAP-Rule:MF_00900}.; NP_BIND 364 366 GTP. {ECO:0000255|HAMAP-Rule:MF_00900}.
C1F407	HFLX_ACIC5	reviewed	GTPase HflX (GTP-binding protein HflX)	hflX ACP_1034	Acidobacterium capsulatum (strain ATCC 51196 / DSM 11244 / JCM 7670 / NBRC 15755 / NCIMB 13165 / 161)	432	MARRAASADLDSLDLDSLGDQEPGAAEKGGSDDAFESGVAEFRELVLSAGAEIAAEVQQRRGRADAATLIGSGKVEEVRAVAESSHADVIVFGQNLTPTQLRNLENALPGRVIDRTQLILDIFARHARTREGMLQVELAQLEYMLPRLTGRGREMSRLGGGIGTRGPGETQLETDRRRIQRRISTLKGELESVRRIRSQQRQRREAVPVPTVALVGYTNAGKSTLFNALTGAGVLASSRMFATLDPKLRAIVLPSRRKVLLSDTVGFIRDLPPTLISSFRATLEEVQKAEVLLHVQDCSSATREEHRAEVKHVLAELGAGDKPQIEVLNKVDLLSPEEQEGLRSGHGRPMAISARTGMGLEDLLERIDEALQADPMVEARLRVPQSEGEVIAAIEAGGV…		NP_BIND 216 223 GTP. {ECO:0000255|HAMAP-Rule:MF_00900}.; NP_BIND 241 245 GTP. {ECO:0000255|HAMAP-Rule:MF_00900}.; NP_BIND 263 266 GTP. {ECO:0000255|HAMAP-Rule:MF_00900}.; NP_BIND 329 332 GTP. {ECO:0000255|HAMAP-Rule:MF_00900}.; NP_BIND 353 355 GTP. {ECO:0000255|HAMAP-Rule:MF_00900}.
B2UPE7	HFLX_AKKM8	reviewed	GTPase HflX (GTP-binding protein HflX)	hflX Amuc_0587	Akkermansia muciniphila (strain ATCC BAA-835 / Muc)	437	MFEIREKPEMVERAMLVSVYFDPSEAGEKQAMLDELEDLVSNLGIGIAGKHLIKSRDMHAKFLCGTGKAQEVKQLALDCRADCVVFDNMLSPSQQREWERLVDECVIDREEVILDIFARRARTREATLQVELARMQYSLPRMARMWNHLDRQGGGSGGGKGGGGAARGEGEKQIEVDRRLARARIEAIQRELVLVTRQRATQRKERERQAVATAAIVGYTNAGKSSLLSLVSGSEVMARDMLFATLDTTTRKIELPHGQPLLLTDTVGFIRNLPHRLVEAFKSTLEEAVLADFLIQVVDASDPEAVRHYETTLEVLNELGAGDKPMIVVLNKVDLVPEERRGALETLLAPHFSGRVVPMSVKEGNGEGDLLNACVEMLESRVRRARFLIPYTRSDLVAA…		NP_BIND 218 225 GTP. {ECO:0000255|HAMAP-Rule:MF_00900}.; NP_BIND 243 247 GTP. {ECO:0000255|HAMAP-Rule:MF_00900}.; NP_BIND 265 268 GTP. {ECO:0000255|HAMAP-Rule:MF_00900}.; NP_BIND 331 334 GTP. {ECO:0000255|HAMAP-Rule:MF_00900}.; NP_BIND 360 362 GTP. {ECO:0000255|HAMAP-Rule:MF_00900}.
A1RY30	HFLX_THEPD	reviewed	GTPase HflX (GTP-binding protein HflX)	hflX Tpen_0708	Thermofilum pendens (strain DSM 2475 / Hrk 5)	424	MSVDGRQAVIVVARLSGKGDLALLDELRKLVEAAGYAVAGELLQKSRYEDPKYNIGRGKVLELKRLVEEKKPLKVVFLNDLKPNQAYNLSKETGVEVIDRYELILEIFAKRAGSRESKLQIELAKLKRELSFAKEYINLAKRGELHGFLGGGKYAVDAYYAYVSMRISKIEEELRKIRKMKEERIARRVEAGLYTVALTGYTGAGKTTLFNVLTGENGYIDGKPFATLSTLSRRTYFHGFPVLVTDTIGFIDDLPDALVDAFYTTLRETLAADVILLVLDVSDTPAEIRRKLTASMEVLLNLGVPPTRILLVGNKIDKVSSAELEERERLLEDSGLRYTLISAARRIGIHELTQAVVEMLPEKVSATLALTREALAEDLRELLDRCRVREVVQGSDGKL…		NP_BIND 200 207 GTP. {ECO:0000255|HAMAP-Rule:MF_00900}.; NP_BIND 225 229 GTP. {ECO:0000255|HAMAP-Rule:MF_00900}.; NP_BIND 246 249 GTP. {ECO:0000255|HAMAP-Rule:MF_00900}.; NP_BIND 314 317 GTP. {ECO:0000255|HAMAP-Rule:MF_00900}.; NP_BIND 342 344 GTP. {ECO:0000255|HAMAP-Rule:MF_00900}.
D9R4W7	HFLX_CLOSW	reviewed	GTPase HflX (GTP-binding protein HflX)	hflX Closa_2505	Clostridium saccharolyticum (strain ATCC 35040 / DSM 2544 / NRCC 2533 / WM1)	423	MTELIELKEIEERVILVAVSTGDEEDAKGSLDELEELVKTAGAVAVDKVIQNRERIHPGTYLGKGKIEEIKDRIWELDATGIVCDDELSPAQLRNLEGALDTKVMDRTMVILDIFASRAVTREGKIQVELAQLRYRSARLVGLRSSLSRLGGGIGTRGPGEKKLEMDRRLIHDRIGMLKAELEDVKRHREVVRQQRDKNHVPAAAIVGYTNAGKSTLLNRLTDAGILAEDKLFATLDPTTRNLSLPGGQQILLTDTVGFIRKLPHHLIEAFKSTLEEAKYSDIILHVVDCSNPQMDMQMYVVYETLRELGICDKIMITVFNKIDAADAGVILRDVSSDHQVRISAKTGEGLDELINLLETILRNQKVYLERIYSYKEAGKIQLIRKYGQLLKEEYQEDG…		NP_BIND 208 215 GTP. {ECO:0000255|HAMAP-Rule:MF_00900}.; NP_BIND 233 237 GTP. {ECO:0000255|HAMAP-Rule:MF_00900}.; NP_BIND 255 258 GTP. {ECO:0000255|HAMAP-Rule:MF_00900}.; NP_BIND 321 324 GTP. {ECO:0000255|HAMAP-Rule:MF_00900}.; NP_BIND 344 346 GTP. {ECO:0000255|HAMAP-Rule:MF_00900}.
D3FTV4	HFLX_BACPE	reviewed	GTPase HflX (GTP-binding protein HflX)	hflX BpOF4_19480	Bacillus pseudofirmus (strain OF4)	423	MQDIKQRDIEHVILVGCQVNREDEEFEQSIAELESLAKTAKGKVVGTITQKREKVESSTYVGKGKVQELVHLIEETEADLVIFNDELQASQMRNLHAECGIAVIDRTQLILDIFASRAKSREGKLQVELAQLKYLLPRLSGQGLALSRQGGGIGTRGPGETQLETDRRHIRRRMNEIERQLEAVVNHRVRYREKRKKNAAIQLALVGYTNAGKSTLLNRLTKADTLEEDQLFATLDPTTRQLHLPSGFSVLMSDTVGFIQDLPTTLVASFRSTLEELKEADLLLHVVDCSHPDYEQHERTVIKLIEELEAHSIPQLLIYNKADQKTDVFIPTHTKDSIIMSAYNEEDLLALKVKIEQALKGMMMPYRSIIKADEGHILAAARQETMIHTQQFDESREAY…		NP_BIND 207 214 GTP. {ECO:0000255|HAMAP-Rule:MF_00900}.; NP_BIND 232 236 GTP. {ECO:0000255|HAMAP-Rule:MF_00900}.; NP_BIND 254 257 GTP. {ECO:0000255|HAMAP-Rule:MF_00900}.; NP_BIND 320 323 GTP. {ECO:0000255|HAMAP-Rule:MF_00900}.; NP_BIND 341 343 GTP. {ECO:0000255|HAMAP-Rule:MF_00900}.
Q3AFV0	HFLX_CARHZ	reviewed	GTPase HflX (GTP-binding protein HflX)	hflX CHY_0112	Carboxydothermus hydrogenoformans (strain ATCC BAA-161 / DSM 6008 / Z-2901)	414	MEKALVAFLVENLKKFPYQKEEFLALLKTRGIEAVDIISQRLEHPVPATYFGYGKVQEIGELLKKHNLNLLAVGGDLTPTQAKNLEEILEVTVVDRTQIILEIFAEHAHTHEGKIQVELARLMYNLPRITGLGRVLSRLGGGIGTRGPGETKLEVLRRTIRKRIAELRRELKEIEQNRKVKRSRRLEAGVPIVALVGYTNAGKSTLLNALTGAGVLAEDKLFATLDPTVRKLTLPGGQKLLLIDTVGFIENMPPLIKEAFKSTLEVVHEAELILHVVDGANPYREEQEAVVEKILTEMKVRVPVITVYNKVDLLPEPVLFLGKRAVAISARTGYNMELLLKLIEENLFWQEVTVKAVLPFAQAFKIGDLKENLKLINLEYLPEGIEVTVAGPRERIARY…		NP_BIND 197 204 GTP. {ECO:0000255|HAMAP-Rule:MF_00900}.; NP_BIND 222 226 GTP. {ECO:0000255|HAMAP-Rule:MF_00900}.; NP_BIND 244 247 GTP. {ECO:0000255|HAMAP-Rule:MF_00900}.; NP_BIND 309 312 GTP. {ECO:0000255|HAMAP-Rule:MF_00900}.; NP_BIND 329 331 GTP. {ECO:0000255|HAMAP-Rule:MF_00900}.
Q0I442	HFLX_HAES1	reviewed	GTPase HflX (GTP-binding protein HflX)	hflX HS_1104	Haemophilus somnus (strain 129Pt) (Histophilus somni)	458	MNTNKQFKVYTTSAVDFAQDPTALSSNINAPQFDKAIVVHVFFSQNKNLEDLQEFQLLVKSANVDILSIITTSRSTPQAKYFVGQGKAEEIAQAVEQLNADIVLVNHSLTPAQARNLESICQCRVVDRTGLILDIFAQRARSHEGKLQVELAQLRHLATRLVRRKTGLDQQKGAVGLRGPGETQLETDRRLIKVRITQLQNRLEKVAKQRNQNRQTRRKADIPTISLVGYTNAGKSTLFNVLTQANVYVADQLFATLDPTLKRLPIQDVGNCVLADTVGFIRELPHDLVSAFKSTLQETTEASLLLHVIDVADSRKLENMLTVNEVLSEIKANQVTTLLVYNKIDQVENIQPHIEFDEENQPIAVYLSAQLNQGLDLLVEAIRQKLSHEILHLEINLAA…		NP_BIND 229 236 GTP. {ECO:0000255|HAMAP-Rule:MF_00900}.; NP_BIND 254 258 GTP. {ECO:0000255|HAMAP-Rule:MF_00900}.; NP_BIND 276 279 GTP. {ECO:0000255|HAMAP-Rule:MF_00900}.; NP_BIND 342 345 GTP. {ECO:0000255|HAMAP-Rule:MF_00900}.; NP_BIND 368 370 GTP. {ECO:0000255|HAMAP-Rule:MF_00900}.
E0RQS7	HFLX_SPITD	reviewed	GTPase HflX (GTP-binding protein HflX)	hflX STHERM_c20490	Spirochaeta thermophila (strain ATCC 49972 / DSM 6192 / RI 19.B1)	408	MYDTGQEAPRCILVGRKTGREETSSLPELSLLVEELGYIPETILSFPLRTPERKFLFGPGQAEVVAREARMRGIELVVFDEDLTPAQQRNWEHLVKSRVMDRTEVIIEIFSRHARTKQAQLQTEKARLEYLLPRLRGAWSHLDRQRGGARGTRGEGERQIELDRRMILSRLARIRREMEAIERHQTTTRSRRLEAGIPRVSLVGYTNAGKSSLFTRLTGQAVRIQDRPFVTLDTTTRTCLIPGWGRVVVSDTVGFIQHLPHTLVDAFHATLEEVRDAHLLLEVVDLSSPNLLLHLSTTEEVLTEIGAHHIPRIRVYNKADRSSPHPLLPPSDHPEILVSAKTGEGIEGLLSLIVREMERHYPIETLELPYHRLGESHEVLSRAVIIHQEYTDVGLFVRY…		NP_BIND 204 211 GTP. {ECO:0000255|HAMAP-Rule:MF_00900}.; NP_BIND 229 233 GTP. {ECO:0000255|HAMAP-Rule:MF_00900}.; NP_BIND 251 254 GTP. {ECO:0000255|HAMAP-Rule:MF_00900}.; NP_BIND 317 320 GTP. {ECO:0000255|HAMAP-Rule:MF_00900}.; NP_BIND 339 341 GTP. {ECO:0000255|HAMAP-Rule:MF_00900}.
Q73J26	HFLX_TREDE	reviewed	GTPase HflX (GTP-binding protein HflX)	hflX TDE_2750	Treponema denticola (strain ATCC 35405 / CIP 103919 / DSM 14222)	391	MYITDNETKKALLIFTDIFSGPASNSHISRSTLQEKSAKALKEIEEKELKSLVETIFLKPLSSLRFRIAKENPATLVGSGQLEKIAQAIEEEGADLVVFNSAVSPRIQRNLEAALNTCVIDRSEVIIQIFADRAQTREAVLQAELARLEYSMPRLTRRWTSLAQQRGGAKGTRGASRGAGEKKLELDRRRLKTEITKLKKEVERVRLQRSEQRKTRLNGDKKIGAIVGYTNAGKSSLLKKLSGAEVFTEDKLFATLDAETRKVFLQTGEKNIQILLTDTVGFVSNLPHQLIDAFRSTLEEAALADFLIIVCDAAHPAMPECLEVTKKVLDELSCSDKPSIIAINKMDDIFDEAQLLNLKERYPEAVEISVTTGQGLEGLKKKITDIIIFDK		NP_BIND 228 235 GTP. {ECO:0000255|HAMAP-Rule:MF_00900}.; NP_BIND 253 257 GTP. {ECO:0000255|HAMAP-Rule:MF_00900}.; NP_BIND 278 281 GTP. {ECO:0000255|HAMAP-Rule:MF_00900}.; NP_BIND 344 347 GTP. {ECO:0000255|HAMAP-Rule:MF_00900}.; NP_BIND 369 371 GTP. {ECO:0000255|HAMAP-Rule:MF_00900}.
A9A623	HFLX_NITMS	reviewed	GTPase HflX (GTP-binding protein HflX)	hflX Nmar_1605	Nitrosopumilus maritimus (strain SCM1)	371	MKSAILITYDKEDVINEAKGLCDAAGFQVVHTIKQKFLKRPKYGISGGILERLEEISEKIRPDVIVFDEVLKPSQNYNLAAALHREILDREALILEIFESRASSAESKLQVKLAQLRYEMARAKEKVRLSSMGEQPGFMGIGKFEVDVYYNDIKHRMNTVRSKLEKAGKQRELHRQGRKRMGFKTISLAGYTSAGKTTLFNMMTGETRDQSSELFTTLSTTTRRVSINQEPFLISDTVGFISKLPAYMIDAFKSTLEELGHTDIIIVVIDIGDSIFELKKKFSSCMRTLSELGVEKDRMVYALNKSDLLEHSEIEEKIETLNLVDNKKWIPVSAKTGKNVKQLKELIGDILESHNSHKFGKKIGVEETFGN		NP_BIND 190 197 GTP. {ECO:0000255|HAMAP-Rule:MF_00900}.; NP_BIND 215 219 GTP. {ECO:0000255|HAMAP-Rule:MF_00900}.; NP_BIND 236 239 GTP. {ECO:0000255|HAMAP-Rule:MF_00900}.; NP_BIND 304 307 GTP. {ECO:0000255|HAMAP-Rule:MF_00900}.; NP_BIND 333 335 GTP. {ECO:0000255|HAMAP-Rule:MF_00900}.
Q3U6U5	GTPB6_MOUSE	reviewed	Putative GTP-binding protein 6	Gtpbp6	Mus musculus (Mouse)	514	MLFLRAAVLPGFWLPRVRRVQLVRSPAVTLPSPVRTVHAGSRVWGSAWAGGGPVRGGGEEDPREDEEEEEDELLRAPPLLPLDTQRVCVLHPDVKRPAGKKPRSTAEWQVAEAAALVRALPGWSVASTLVVPSAAPGSRLVFGKGNFQDVTEKIKGCQDITSVFLNVERMAPPTKKELESAWGLRVFDRFTLVLHIFRCNARTREARMQLALAEIPLLRSSVNTDSGQQDQQGWGSRYIMGSGESPTELRARALRDRELRLRRVLERLRDKRRLMRKERVRREFPVVSVVGYTNCGKTTLIQALTGEAALQPRDQPFATLDVTVHAGLLPSRLRILYVDTIGFLSQLPHNLIHAFSATLEDVAYSDVLVHVTDVSHPDAELQKATVLSTLRGLHLPPAL…
Q6DCC6	GTPB6_XENLA	reviewed	Putative GTP-binding protein 6	gtpbp6	Xenopus laevis (African clawed frog)	527	MLLVRASRAVRCCCSYSLHKTVTFQARHSLYSAHKVHSNGHFHLPLSGIRCFFSGSPYWKAKKHGGEHSKAGNLTAIDDYWLEEVEEELEDLDLSPHTASLLQGAHRVFIVHPDVKWGAKKDQLSTADLQVAEAAALVHSLPNWSVVNTLIMSTKSPDSKLIFGKGNFQTLTDVIKGHPQITAVFLNVERLSSLTEKEMEEAWGVKVFDRYTVVLNIFRFNAHTKEAKLQIALAELPLLRSSLKNETAHMDQQGGGSRYIMGSGETFLEVQQRLLKEREIKIKYALEKVKKKRNLLRTQRRRREFPIISILGYTNSGKTTLIKALTGDEGLQPRDQLFATLDVTSHAGLLPCHMPVIYVDTIGFLSQLPHNLIESFSATLEDVVHSDLLIHVRDISHPE…		NP_BIND 312 319 GTP. {ECO:0000255|PROSITE-ProRule:PRU01042}.; NP_BIND 338 342 GTP. {ECO:0000255|PROSITE-ProRule:PRU01042}.; NP_BIND 360 363 GTP. {ECO:0000255|PROSITE-ProRule:PRU01042}.; NP_BIND 429 432 GTP. {ECO:0000255|PROSITE-ProRule:PRU01042}.; NP_BIND 448 450 GTP. {ECO:0000255|PROSITE-ProRule:PRU01042}.
