## Supplementary files 1-4 for "G-domain prediction across the diversity of G protein families": Ran.xlsx

### Sheet: Sheet0
Entry	Entry name	Status	Protein names	Gene names	Organism	Length	Sequence	Cross-reference (PDB)	Binding site	Nucleotide binding
P62827	RAN_MOUSE	reviewed	GTP-binding nuclear protein Ran (GTPase Ran) (Ras-like protein TC4) (Ras-related nuclear protein)	Ran Rasl2-8	Mus musculus (Mouse)	216	MAAQGEPQVQFKLVLVGDGGTGKTTFVKRHLTGEFEKKYVATLGVEVHPLVFHTNRGPIKFNVWDTAGQEKFGGLRDGYYIQAQCAIIMFDVTSRVTYKNVPNWHRDLVRVCENIPIVLCGNKVDIKDRKVKAKSIVFHRKKNLQYYDISAKSNYNFEKPFLWLARKLIGDPNLEFVAMPALAPPEVVMDPALAAQYEHDLEVAQTTALPDEDDDL		BINDING 68 68 GTP; via amide nitrogen. {ECO:0000250|UniProtKB:P62825}.	NP_BIND 18 25 GTP. {ECO:0000250|UniProtKB:P62825}.; NP_BIND 36 42 GTP. {ECO:0000250|UniProtKB:P62825}.; NP_BIND 122 125 GTP. {ECO:0000250|UniProtKB:P62825}.; NP_BIND 150 152 GTP. {ECO:0000250|UniProtKB:P62825}.
P62828	RAN_RAT	reviewed	GTP-binding nuclear protein Ran (GTPase Ran) (Ras-like protein TC4) (Ras-related nuclear protein)	Ran	Rattus norvegicus (Rat)	216	MAAQGEPQVQFKLVLVGDGGTGKTTFVKRHLTGEFEKKYVATLGVEVHPLVFHTNRGPIKFNVWDTAGQEKFGGLRDGYYIQAQCAIIMFDVTSRVTYKNVPNWHRDLVRVCENIPIVLCGNKVDIKDRKVKAKSIVFHRKKNLQYYDISAKSNYNFEKPFLWLARKLIGDPNLEFVAMPALAPPEVVMDPALAAQYEHDLEVAQTTALPDEDDDL		BINDING 68 68 GTP; via amide nitrogen. {ECO:0000250|UniProtKB:P62825}.	NP_BIND 18 25 GTP. {ECO:0000250|UniProtKB:P62825}.; NP_BIND 36 42 GTP. {ECO:0000250|UniProtKB:P62825}.; NP_BIND 122 125 GTP. {ECO:0000250|UniProtKB:P62825}.; NP_BIND 150 152 GTP. {ECO:0000250|UniProtKB:P62825}.
P62826	RAN_HUMAN	reviewed	GTP-binding nuclear protein Ran (Androgen receptor-associated protein 24) (GTPase Ran) (Ras-like protein TC4) (Ras-related nuclear protein)	RAN ARA24 OK/SW-cl.81	Homo sapiens (Human)	216	MAAQGEPQVQFKLVLVGDGGTGKTTFVKRHLTGEFEKKYVATLGVEVHPLVFHTNRGPIKFNVWDTAGQEKFGGLRDGYYIQAQCAIIMFDVTSRVTYKNVPNWHRDLVRVCENIPIVLCGNKVDIKDRKVKAKSIVFHRKKNLQYYDISAKSNYNFEKPFLWLARKLIGDPNLEFVAMPALAPPEVVMDPALAAQYEHDLEVAQTTALPDEDDDL	1I2M;1IBR;1K5D;1K5G;1QBK;1RRP;2MMC;2MMG;2N1B;3CH5;3EA5;3GJ0;3GJ3;3GJ4;3GJ5;3GJ6;3GJ7;3GJ8;3GJX;3NBY;3NBZ;3NC0;3NC1;3ZJY;4C0Q;4GMX;4GPT;4HAT;4HAU;4HAV;4HAW;4HAX;4HAY;4HAZ;4HB0;4HB2;4HB3;4HB4;4OL0;4WVF;5CIQ;5CIT;5CIW;5CJ2;5CLL;5CLQ;5DH9;5DHA;5DHF;5DI9;5DIF;5DIS;5DLQ;5FYQ;5JLJ;5UWH;5UWI;5UWJ;5UWO;5UWP;5UWQ;5UWR;5UWS;5UWT;5UWU;5UWW;6CIT;	BINDING 68 68 GTP; via amide nitrogen. {ECO:0000244|PDB:1IBR, ECO:0000244|PDB:1K5D, ECO:0000244|PDB:1QBK, ECO:0000244|PDB:1RRP, ECO:0000244|PDB:3GJX, ECO:0000244|PDB:3NBY, ECO:0000244|PDB:3NBZ, ECO:0000244|PDB:3NC0, ECO:0000244|PDB:3NC1, ECO:0000244|PDB:3ZJY, ECO:0000244|PDB:4C0Q, ECO:0000244|PDB:4OL0, ECO:0000244|PDB:5DH9, ECO:0000244|PDB:5DHA, ECO:0000244|PDB:5DHF, ECO:0000244|PDB:5DI9, ECO:000…	NP_BIND 18 25 GTP. {ECO:0000244|PDB:1IBR, ECO:0000244|PDB:1K5G, ECO:0000244|PDB:1RRP, ECO:0000244|PDB:3CH5, ECO:0000244|PDB:3GJ0, ECO:0000244|PDB:3GJ3, ECO:0000244|PDB:3GJ4, ECO:0000244|PDB:3GJ5, ECO:0000244|PDB:3GJ6, ECO:0000244|PDB:3GJ7, ECO:0000244|PDB:3GJ8, ECO:0000244|PDB:3GJX, ECO:0000244|PDB:3NBY, ECO:0000244|PDB:3NBZ, ECO:0000244|PDB:3NC0, ECO:0000244|PDB:3NC1, ECO:0000244|PDB:3ZJY, ECO:0…
P52301	RAN_XENLA	reviewed	GTP-binding nuclear protein Ran (GTPase Ran) (Ras-like protein TC4) (Ras-related nuclear protein)	ran	Xenopus laevis (African clawed frog)	216	MAAQGEPQVQFKLVLVGDGGTGKTTFVKRHLTGEFEKKYVATLGVEVHPLVFHTNRGPIKFNVWDTAGQEKFGGLRDGYYIQAQCAIIMFDVTSRVTYKNVPNWHRDLVRVCENIPIVLCGNKVDIKDRKVKAKSIVFHRKKNLQYYDISAKSNYNFEKPFLWLARKLIGDPNLEFVAMPALAPPEVVMDPALAAQYEQDLQNAQATALPDEDDDL		BINDING 68 68 GTP; via amide nitrogen. {ECO:0000250|UniProtKB:P62825}.	NP_BIND 18 25 GTP. {ECO:0000250|UniProtKB:P62825}.; NP_BIND 36 42 GTP. {ECO:0000250|UniProtKB:P62825}.; NP_BIND 122 125 GTP. {ECO:0000250|UniProtKB:P62825}.; NP_BIND 150 152 GTP. {ECO:0000250|UniProtKB:P62825}.
P62825	RAN_CANLF	reviewed	GTP-binding nuclear protein Ran (GTPase Ran) (Ras-like protein TC4) (Ras-related nuclear protein)	RAN	Canis lupus familiaris (Dog) (Canis familiaris)	216	MAAQGEPQVQFKLVLVGDGGTGKTTFVKRHLTGEFEKKYVATLGVEVHPLVFHTNRGPIKFNVWDTAGQEKFGGLRDGYYIQAQCAIIMFDVTSRVTYKNVPNWHRDLVRVCENIPIVLCGNKVDIKDRKVKAKSIVFHRKKNLQYYDISAKSNYNFEKPFLWLARKLIGDPNLEFVAMPALAPPEVVMDPALAAQYEHDLEVAQTTALPDEDDDL	1A2K;1BYU;1QG2;1QG4;1WA5;2BKU;3A6P;3RAN;3W3Z;5BXQ;5YU6;	BINDING 68 68 GTP; via amide nitrogen. {ECO:0000244|PDB:1WA5, ECO:0000244|PDB:2BKU, ECO:0000244|PDB:3W3Z, ECO:0000269|PubMed:15602554, ECO:0000269|PubMed:15864302, ECO:0000269|PubMed:19965479}.	NP_BIND 18 25 GTP. {ECO:0000244|PDB:1A2K, ECO:0000244|PDB:1BYU, ECO:0000244|PDB:1WA5, ECO:0000244|PDB:2BKU, ECO:0000244|PDB:3A6P, ECO:0000244|PDB:3RAN, ECO:0000244|PDB:3W3Z, ECO:0000244|PDB:5BXQ, ECO:0000269|PubMed:15602554, ECO:0000269|PubMed:15864302, ECO:0000269|PubMed:19965479, ECO:0000269|PubMed:9533885, ECO:0000269|PubMed:9878368}.; NP_BIND 36 42 GTP. {ECO:0000244|PDB:1WA5, ECO:0000244|PDB:…
Q9VZ23	RAN_DROME	reviewed	GTP-binding nuclear protein Ran (Ras-related nuclear protein)	Ran Ran10A CG1404	Drosophila melanogaster (Fruit fly)	216	MAQEGQDIPTFKCVLVGDGGTGKTTFVKRHMTGEFEKKYVATLGVEVHPLIFHTNRGAIRFNVWDTAGQEKFGGLRDGYYIQGQCAVIMFDVTSRVTYKNVPNWHRDLVRVCENIPIVLCGNKVDIKDRKVKAKSIVFHRKKNLQYYDISAKSNYNFEKPFLWLARKLVGDPNLEFVAMPALLPPEVKMDKDWQAQIERDLQEAQATALPDEDEEL		BINDING 68 68 GTP; via amide nitrogen. {ECO:0000250|UniProtKB:P62825}.	NP_BIND 18 25 GTP. {ECO:0000250|UniProtKB:P62825}.; NP_BIND 36 42 GTP. {ECO:0000250|UniProtKB:P62826}.; NP_BIND 122 125 GTP. {ECO:0000250|UniProtKB:P62826}.; NP_BIND 150 152 GTP. {ECO:0000250|UniProtKB:P62825}.
P32835	GSP1_YEAST	reviewed	GTP-binding nuclear protein GSP1/CNR1 (Chromosome stability protein 17) (GTPase Ran homolog) (Genetic suppressor of PRP20-1)	GSP1 CNR1 CST17 YLR293C L8003.19	Saccharomyces cerevisiae (strain ATCC 204508 / S288c) (Baker's yeast)	219	MSAPAANGEVPTFKLVLVGDGGTGKTTFVKRHLTGEFEKKYIATIGVEVHPLSFYTNFGEIKFDVWDTAGQEKFGGLRDGYYINAQCAIIMFDVTSRITYKNVPNWHRDLVRVCENIPIVLCGNKVDVKERKVKAKTITFHRKKNLQYYDISAKSNYNFEKPFLWLARKLAGNPQLEFVASPALAPPEVQVDEQLMQQYQQEMEQATALPLPDEDDADL	2X19;3ICQ;3M1I;3WYG;	BINDING 70 70 GTP; via amide nitrogen. {ECO:0000250|UniProtKB:P62825}.	NP_BIND 20 27 GTP. {ECO:0000250|UniProtKB:P62825}.; NP_BIND 124 127 GTP. {ECO:0000250|UniProtKB:P62825}.; NP_BIND 152 154 GTP. {ECO:0000250|UniProtKB:P62825}.
P42558	RAN_CHICK	reviewed	GTP-binding nuclear protein Ran (GTPase Ran) (Ras-like protein TC4) (Ras-related nuclear protein)	RAN	Gallus gallus (Chicken)	216	MAAQGEPQVQFKLVLVGDGGTGKTTFVKRHLTGEFEKKYVATLGVEVHPLVFHTNRGPIKFNVWDTAGQEKFGGLRDGYYIQAQCAIIMFDVTSRVTYKNVPNWHRDLVRVCENIPIVLCGNKVDIKDRKVKAKSIVFHRKKNLQYYDISAKSNYNFEKPFLWLARKLIGDPNLEFVAMPALAPPEVVMDPALAAQYEQDLQIAQTTALPDEDDDL		BINDING 68 68 GTP; via amide nitrogen. {ECO:0000250|UniProtKB:P62825}.	NP_BIND 18 25 GTP. {ECO:0000250|UniProtKB:P62825}.; NP_BIND 36 42 GTP. {ECO:0000250|UniProtKB:P62825}.; NP_BIND 122 125 GTP. {ECO:0000250|UniProtKB:P62825}.; NP_BIND 150 152 GTP. {ECO:0000250|UniProtKB:P62825}.
P28748	SPI1_SCHPO	reviewed	GTP-binding nuclear protein spi1	spi1 SPBC1289.03c	Schizosaccharomyces pombe (strain 972 / ATCC 24843) (Fission yeast)	216	MAQPQNVPTFKLVLVGDGGTGKTTFVKRHLTGEFEKKYIATLGVEVHPLHFHTNFGEICFNVWDTAGQEKLGGLRDGYYIQGQCGIIMFDVTSRITYKNVPHWWRDLVRVCENIPIVLCGNKVDVKERKVKAKAITFHRKKNLQYYDISAKSNYNFEKPFLWLARKLVGNPNLEFVASPALAPPEVQVDQQLLAQYQQEMNEAAAMPLPDEDDADL		BINDING 67 67 GTP; via amide nitrogen. {ECO:0000250|UniProtKB:P62825}.	NP_BIND 17 24 GTP. {ECO:0000250|UniProtKB:P62825}.; NP_BIND 121 124 GTP. {ECO:0000250|UniProtKB:P62825}.; NP_BIND 149 151 GTP. {ECO:0000250|UniProtKB:P62825}.
P41916	RAN1_ARATH	reviewed	GTP-binding nuclear protein Ran-1 (Ras-related nuclear protein 1)	RAN1 At5g20010 F28I16.160	Arabidopsis thaliana (Mouse-ear cress)	221	MALPNQQTVDYPSFKLVIVGDGGTGKTTFVKRHLTGEFEKKYEPTIGVEVHPLDFFTNCGKIRFYCWDTAGQEKFGGLRDGYYIHGQCAIIMFDVTARLTYKNVPTWHRDLCRVCENIPIVLCGNKVDVKNRQVKAKQVTFHRKKNLQYYEISAKSNYNFEKPFLYLARKLAGDQNLHFVETPALAPPEVHIDIADQQKNEAELLQAAAQPLPDDDDDIFE		BINDING 71 71 GTP; via amide nitrogen. {ECO:0000250|UniProtKB:P62825}.	NP_BIND 21 28 GTP. {ECO:0000250|UniProtKB:P62825}.; NP_BIND 125 128 GTP. {ECO:0000250|UniProtKB:P62825}.; NP_BIND 153 155 GTP. {ECO:0000250|UniProtKB:P62825}.
P79735	RAN_DANRE	reviewed	GTP-binding nuclear protein Ran (GTPase Ran) (Ras-related nuclear protein)	ran	Danio rerio (Zebrafish) (Brachydanio rerio)	215	MAENEPQVQFKLVLVGDGGTGKTTFVKRHLTGEFEKKYVATLGVEVHPLVFHTNRGAIKYNVWDTAGQEKFGGLRDGYYIQAQCAIIMFDVTSRVTYKNVPNWHRDLVRVCENIPIVLCGNKVDIKDRKVKAKSIVFHRKKNLQYYDISAKSNYNFEKPFLWLARKLIGDPNLEFVEMPALAPPEIAMDPTLAAQYEHDLKVASETALPDEDDDL		BINDING 67 67 GTP; via amide nitrogen. {ECO:0000250|UniProtKB:P62825}.	NP_BIND 17 24 GTP. {ECO:0000250|UniProtKB:P62825}.; NP_BIND 35 41 GTP. {ECO:0000250|UniProtKB:P62825}.; NP_BIND 121 124 GTP. {ECO:0000250|UniProtKB:P62825}.; NP_BIND 149 151 GTP. {ECO:0000250|UniProtKB:P62825}.
Q3T054	RAN_BOVIN	reviewed	GTP-binding nuclear protein Ran (GTPase Ran) (Ras-related nuclear protein)	RAN	Bos taurus (Bovine)	216	MAAQGEPQVQFKLVLVGDGGTGKTTFVKRHLTGEFEKKYVATLGVEVHPLVFHTNRGPIKFNVWDTAGQEKFGGLRDGYYIQAQCAIIMFDVTSRVTYKNVPNWHRDLVRVCENIPIVLCGNKVDIKDRKVKAKSIVFHRKKNLQYYDISAKSNYNFEKPFLWLARKLIGDPNLEFVAMPALAPPEVVMDPALAAQYEHDLEVAQTTALPDEDDDL		BINDING 68 68 GTP; via amide nitrogen. {ECO:0000250|UniProtKB:P62825}.	NP_BIND 18 25 GTP. {ECO:0000250|UniProtKB:P62825}.; NP_BIND 36 42 GTP. {ECO:0000250|UniProtKB:P62825}.; NP_BIND 122 125 GTP. {ECO:0000250|UniProtKB:P62825}.; NP_BIND 150 152 GTP. {ECO:0000250|UniProtKB:P62825}.
O17915	RAN_CAEEL	reviewed	GTP-binding nuclear protein ran-1 (Ras-related nuclear protein 1)	ran-1 K01G5.4	Caenorhabditis elegans	215	MSGGDGIPTFKLVLVGDGGTGKTTFVKRHLTGEFEKKYVATLGVEVHPLVFHTNRGQIRFNVWDTAGQEKFGGLRDGYYIQGQCAIIMFDVTARVTYKNVPNWHRDLARVCENIPIVLCGNKVDVKDRKVKAKTITFHRKKNLQYYDISAKSNYNFEKPFLWLARKLLGDPNLEFVAMPALAPPEVQMDPAMIAEYEKDLDNAAKADLPDDDDDL		BINDING 67 67 GTP; via amide nitrogen. {ECO:0000250|UniProtKB:P62825}.	NP_BIND 17 24 GTP. {ECO:0000250|UniProtKB:P62825}.; NP_BIND 121 124 GTP. {ECO:0000250|UniProtKB:P62825}.; NP_BIND 149 151 GTP. {ECO:0000250|UniProtKB:P62825}.
Q5R556	RAN_PONAB	reviewed	GTP-binding nuclear protein Ran (GTPase Ran) (Ras-related nuclear protein)	RAN	Pongo abelii (Sumatran orangutan) (Pongo pygmaeus abelii)	216	MAAQGEPQVQFKLVLVGDGGTGKTTFVKRHLTGEFEKKYVATLGVEVHPLVFHTNRGPIKFNVWDTAGQEKFGGLRDGYYIQAQCAIIMFDVTSRVTYKNVPNWHRDLVRVCENIPIVLCGNKVDIKDRKVKAKSIVFHRKKNLQYYDISAKSNYNFEKPFLWLARKLIGDPNLEFVAMPALAPPEVVMDPALAAQYEHDLEVAQTTALPDEDDDL		BINDING 68 68 GTP; via amide nitrogen. {ECO:0000250|UniProtKB:P62825}.	NP_BIND 18 25 GTP. {ECO:0000250|UniProtKB:P62825}.; NP_BIND 36 42 GTP. {ECO:0000250|UniProtKB:P62825}.; NP_BIND 122 125 GTP. {ECO:0000250|UniProtKB:P62825}.; NP_BIND 150 152 GTP. {ECO:0000250|UniProtKB:P62825}.
Q4R4M9	RAN_MACFA	reviewed	GTP-binding nuclear protein Ran (GTPase Ran) (Ras-related nuclear protein)	RAN QccE-21074	Macaca fascicularis (Crab-eating macaque) (Cynomolgus monkey)	216	MAAQGEPQVQFKLVLVGDGGTGKTTFVKRHLTGEFEKKYVATLGVEVHPLVFHTNRGPIKFNVWDTAGQEKFGGLRDGYYIQAQCAIIMFDVTSRVTYKNVPNWHRDLVRVCENIPIVLCGNKVDIKDRKVKAKSIVFHRKKNLQYYDISAKSNYNFEKPFLWLARKLIGDPNLEFVAMPALAPPEVVMDPALAAQYEHDLEVAQTTALPDEDDDL		BINDING 68 68 GTP; via amide nitrogen. {ECO:0000250|UniProtKB:P62825}.	NP_BIND 18 25 GTP. {ECO:0000250|UniProtKB:P62825}.; NP_BIND 36 42 GTP. {ECO:0000250|UniProtKB:P62825}.; NP_BIND 122 125 GTP. {ECO:0000250|UniProtKB:P62825}.; NP_BIND 150 152 GTP. {ECO:0000250|UniProtKB:P62825}.
P32836	GSP2_YEAST	reviewed	GTP-binding nuclear protein GSP2/CNR2	GSP2 CNR2 YOR185C	Saccharomyces cerevisiae (strain ATCC 204508 / S288c) (Baker's yeast)	220	MSAPAQNNAEVPTFKLVLVGDGGTGKTTFVKRHLTGEFEKKYIATIGVEVHPLSFYTNFGEIKFDVWDTAGQEKFGGLRDGYYINAQCAIIMFDVTSRITYKNVPNWHRDLVRVCENIPIVLCGNKVDVKERKVKAKTITFHRKKNLQYYDISAKSNYNFEKPFLWLARKLAGNPQLEFVASPALAPPEVQVDEQLMHQYQQEMDQATALPLPDEDDADL		BINDING 71 71 GTP; via amide nitrogen. {ECO:0000250|UniProtKB:P62825}.	NP_BIND 21 28 GTP. {ECO:0000250|UniProtKB:P62825}.; NP_BIND 125 128 GTP. {ECO:0000250|UniProtKB:P62825}.; NP_BIND 153 155 GTP. {ECO:0000250|UniProtKB:P62825}.
P41917	RAN2_ARATH	reviewed	GTP-binding nuclear protein Ran-2 (Ras-related nuclear protein 2)	RAN2 At5g20020 F28I16.170	Arabidopsis thaliana (Mouse-ear cress)	221	MALPNQQTVDYPSFKLVIVGDGGTGKTTFVKRHLTGEFEKKYEPTIGVEVHPLDFFTNCGKIRFYCWDTAGQEKFGGLRDGYYIHGQCAIIMFDVTARLTYKNVPTWHRDLCRVCENIPIVLCGNKVDVKNRQVKAKQVTFHRKKNLQYYEISAKSNYNFEKPFLYLARKLAGDQNLHFVESPALAPPEVHLDIAAQQQNEADLAAAAAQPLPDDDDDAFE		BINDING 71 71 GTP; via amide nitrogen. {ECO:0000250|UniProtKB:P62825}.	NP_BIND 21 28 GTP. {ECO:0000250|UniProtKB:P62825}.; NP_BIND 125 128 GTP. {ECO:0000250|UniProtKB:P62825}.; NP_BIND 153 155 GTP. {ECO:0000250|UniProtKB:P62825}.
Q6GL85	RAN_XENTR	reviewed	GTP-binding nuclear protein Ran (GTPase Ran) (Ras-like protein TC4) (Ras-related nuclear protein)	ran	Xenopus tropicalis (Western clawed frog) (Silurana tropicalis)	216	MAAQGEPQVQFKLVLVGDGGTGKTTFVKRHLTGEFEKKYVATLGVEVHPLVFHTNRGPIKFNVWDTAGQEKFGGLRDGYYIQAQCAIIMFDVTSRVTYKNVPNWHRDLVRVCENIPIVLCGNKVDIKDRKVKAKSIVFHRKKNLQYYDISAKSNYNFEKPFLWLARKLIGDPNFEFVAMPALAPPEVVMDPALAAQYEQDLQHAQATALPDEDDDL		BINDING 68 68 GTP; via amide nitrogen. {ECO:0000250|UniProtKB:P62825}.	NP_BIND 18 25 GTP. {ECO:0000250|UniProtKB:P62825}.; NP_BIND 36 42 GTP. {ECO:0000250|UniProtKB:P62825}.; NP_BIND 122 125 GTP. {ECO:0000250|UniProtKB:P62825}.; NP_BIND 150 152 GTP. {ECO:0000250|UniProtKB:P62825}.
Q9YGC0	RAN_SALSA	reviewed	GTP-binding nuclear protein Ran (GTPase Ran) (Ras-related nuclear protein)	ran ran1	Salmo salar (Atlantic salmon)	215	MAEGEPQVQFKLVLVGDGGTGKTTFVKRHLTGEFEKKYVATLGVEVHPLVFHTNRGAIKYNVWDTAGQEKFGGLRDGYYIQAQCAIIMFDVTSRVTYKNVPNWHRDLVRVCENIPIVLCGNKVDIKDRKVKAKSIVFHRKKNLQYYDISAKSNYNFEKPFLWLARKLIGDPNLEFVAMPALAPPEILMDPSLAAQYEHDLKVASETALPDEDDDL		BINDING 67 67 GTP; via amide nitrogen. {ECO:0000250|UniProtKB:P62825}.	NP_BIND 17 24 GTP. {ECO:0000250|UniProtKB:P62825}.; NP_BIND 35 41 GTP. {ECO:0000250|UniProtKB:P62825}.; NP_BIND 121 124 GTP. {ECO:0000250|UniProtKB:P62825}.; NP_BIND 149 151 GTP. {ECO:0000250|UniProtKB:P62825}.
Q8H156	RAN3_ARATH	reviewed	GTP-binding nuclear protein Ran-3 (Ras-related nuclear protein 3)	RAN3 At5g55190 MCO15.14	Arabidopsis thaliana (Mouse-ear cress)	221	MALPNQQTVDYPSFKLVIVGDGGTGKTTFVKRHLTGEFEKKYEPTIGVEVHPLDFFTNCGKIRFYCWDTAGQEKFGGLRDGYYIHGQCAIIMFDVTARLTYKNVPTWHRDLCRVCENIPIVLCGNKVDVKNRQVKAKQVTFHRKKNLQYYEISAKSNYNFEKPFLYLARKLAGDANLHFVESPALAPPEVQIDLAAQQQHEAELAAAASQPLPDDDDDTFE		BINDING 71 71 GTP; via amide nitrogen. {ECO:0000250|UniProtKB:P62825}.	NP_BIND 21 28 GTP. {ECO:0000250|UniProtKB:P62825}.; NP_BIND 125 128 GTP. {ECO:0000250|UniProtKB:P62825}.; NP_BIND 153 155 GTP. {ECO:0000250|UniProtKB:P62825}.
Q7ZZX9	RAN_CARAU	reviewed	GTP-binding nuclear protein Ran (GTPase Ran) (Ras-related nuclear protein)	ran	Carassius auratus (Goldfish)	215	MAENEPQVQFKLVLVGDGGTGKTTFVKRHLTGEFEKKYVATLGVEVHPLVFHTNRGPIKYNVWDTAGQEKFGGLRDGYYIQAQCAIIMFDVTSRVTYKNVPNWHRDLVRVCENIPIVLCGNKVDIKDRKVKAKSIVFHRKKNLQYYDISAKSNYNFEKPFLWLARKLIGDPNLEFVEMSALAPPEIAMDPSLAAQYEHDLKVASETALPDEDDDL		BINDING 67 67 GTP; via amide nitrogen. {ECO:0000250|UniProtKB:P62825}.	NP_BIND 17 24 GTP. {ECO:0000250|UniProtKB:P62825}.; NP_BIND 35 41 GTP. {ECO:0000250|UniProtKB:P62825}.; NP_BIND 121 124 GTP. {ECO:0000250|UniProtKB:P62825}.; NP_BIND 149 151 GTP. {ECO:0000250|UniProtKB:P62825}.
P33519	RAN_DICDI	reviewed	GTP-binding nuclear protein Ran (GTPase Ran) (Ras-like protein TC4) (Ras-related nuclear protein)	ranA DDB_G0291235	Dictyostelium discoideum (Slime mold)	212	MAEKEQIKLVLVGDGGVGKTTFVQRHLTGEFEPRYIPTLGVSVHPLIFYTNFGKIHFNVWDTAGQEKFGGLRDGYYIQGNCAIIMFDVTSRISYKNVPNWHSDLTRVCENIPIVLCGNKVDVKDRKVKPSQIVFHRRYNLSYYDVSAKSNYNFEKPFVWLTSKLLGNKAVTLVQQPTLKLPETVLDSNLMSLYEKEVADAAALPLPEDNDDL		BINDING 64 64 GTP; via amide nitrogen. {ECO:0000250|UniProtKB:P62825}.	NP_BIND 14 21 GTP. {ECO:0000250|UniProtKB:P62825}.; NP_BIND 118 121 GTP. {ECO:0000250|UniProtKB:P62825}.; NP_BIND 146 148 GTP. {ECO:0000250|UniProtKB:P62825}.
P38544	RAN_ONCVO	reviewed	GTP-binding nuclear protein Ran (GTPase Ran) (Ras-like protein TC4) (Ras-related nuclear protein)	ran-1	Onchocerca volvulus	215	MATGDDIPTFKLVLVGDGGTGKTTFVKRHLTGDPEKKYVATLGVEVHPLIFHTNRGQIRFNVWDTAGQEKFGGLRDGYYIQGQCAIIMFDVTARVTYKNVPNWHRDLARVCENIPIVLCGNFVDVKDRKVKAKTITFHRKKNLQYYDISAKSNYNFEKPSLWLVRKLLGDPNLEFVAMPALAPPEVQMDPTMVAQYEQEIAAAANAELPDDDEDL		BINDING 67 67 GTP; via amide nitrogen. {ECO:0000250|UniProtKB:P62825}.	NP_BIND 17 24 GTP. {ECO:0000250|UniProtKB:P62825}.; NP_BIND 35 41 GTP. {ECO:0000250|UniProtKB:P62826}.; NP_BIND 121 124 GTP. {ECO:0000250|UniProtKB:P62825}.; NP_BIND 149 151 GTP. {ECO:0000250|UniProtKB:P62825}.
Q9VUN3	RANL_DROME	reviewed	GTP-binding nuclear protein Ran-like	Ran-like CG7815	Drosophila melanogaster (Fruit fly)	217	MQPQEEVKAIFKLILIGDGGTGKTTLVKRHLTGEFKMQYNATLGVEVEQLLFNTNRGVFRIDVWDTAGQERYGGLRDGYFVQSQCAIIMFDVASSNTYNNVKRWHRDLVRVCGNIPIVICGNKVDIMHKKTWKKGVDFDRKTNIYLIEMSAKSNYNVEKPFVYLLRKLVGDPSLQLVQSPAIQPPKVVFTDEMSRQVESLFNEAKSKPLPTIYDIDL		BINDING 68 68 GTP; via amide nitrogen. {ECO:0000250|UniProtKB:P62825}.	NP_BIND 18 25 GTP. {ECO:0000250|UniProtKB:P62825}.; NP_BIND 36 42 GTP. {ECO:0000250|UniProtKB:P62826}.; NP_BIND 122 125 GTP. {ECO:0000250|UniProtKB:P62826}.; NP_BIND 150 152 GTP. {ECO:0000250|UniProtKB:P62825}.
Q61820	RANT_MOUSE	reviewed	GTP-binding nuclear protein Ran, testis-specific isoform	Rasl2-9	Mus musculus (Mouse)	216	MAAQGEPQVQFKVVLVGDGGTGKTTFMKRHLTGEFEKEYVATLGVEVHTLVFHTNRGPIKFNVWDTAGQEKFGGLRDGYYIQAQCAIIMFDVTSRVTYKNVPSWHKDLVRVCENIPIVLCGNKVDVKDMKVKAKPILFHRKKNLQYYDISARSNYNFEKPFFWLARKLIGDPNLEFVAMPALAPPEVVMDPALAAQYEHDLEVAQTTALPDEEDDL			NP_BIND 17 24 GTP. {ECO:0000250}.; NP_BIND 65 69 GTP. {ECO:0000250}.; NP_BIND 122 125 GTP. {ECO:0000250}.
Q8K586	RANT_RAT	reviewed	GTP-binding nuclear protein Ran, testis-specific isoform	Rasl2-9	Rattus norvegicus (Rat)	216	MAGQGKPQIQFKLVLVGDGGTGKTTFMKRHLTGEFEKEYVATLGVEVHTLVFHTNRGPIKFNVWDTAGQEKFGGLRDGYYIQAQCAIIMFDVTSRVTYKNVPSWHKDLVRVCENIPIVLCGNKVDIKDMKVKAKPILFHRKKNLQYYDISAKSNYNFEKPFFWLARKLIGDPNLEFVAMPALAPPEVVMDPALAAQYEHDLEVAQTTALPDEEDDL			NP_BIND 17 24 GTP. {ECO:0000250}.; NP_BIND 65 69 GTP. {ECO:0000250}.; NP_BIND 122 125 GTP. {ECO:0000250}.
Q7F7I7	RAN1_ORYSJ	reviewed	GTP-binding nuclear protein Ran-1 (OsRan1) (Ras-related nuclear protein 1)	RAN1 TC4 Os01g0611100 LOC_Os01g42530 OsJ_002485 P0046B10.3 P0410E03.34	Oryza sativa subsp. japonica (Rice)	221	MALPNQQTVDYPSFKLVIVGDGGTGKTTFVKRHLTGEFEKKYEPTIGVEVHPLDFFTNCGKIRFYCWDTAGQEKFGGLRDGYYIHGQCAIIMFDVTSRLTYKNVPTWHRDLCRVCENIPIVLCGNKVDVKNRQVKAKQVTFHRKKNLQYYEVSAKSNYNFEKPFLYLARKLAGDGNLHFVETPALAPPDVTIDLAAQQQHEAELAAAAAQPLPDDDDDLIE		BINDING 71 71 GTP; via amide nitrogen. {ECO:0000250|UniProtKB:P62825}.	NP_BIND 21 28 GTP. {ECO:0000250|UniProtKB:P62825}.; NP_BIND 125 128 GTP. {ECO:0000250|UniProtKB:P62825}.; NP_BIND 153 155 GTP. {ECO:0000250|UniProtKB:P62825}.
P38545	RAN_PLAFA	reviewed	GTP-binding nuclear protein Ran (GTPase Ran) (Ras-like protein TC4)		Plasmodium falciparum	214	MDSQEYIPQYKLILVGDGGVGKTTFVKRHLTGEFEKKYIPTLGVEVHPLKFQTNFGKTQFNVWDTAGQEKFGGLRDGYYIKSDCAIIMFDVSSRITYKNVPNWYRDITRVCETIPMVLVGNKVDVKDRQVKSRQIQFHRKRNLQYYDLSARSNYNFEKPFLWLARRLSNQPNLVFVGEHAKAPEFQIDLNIVREAEKELEQAAAVAIDEEDIEN		BINDING 67 67 GTP; via amide nitrogen. {ECO:0000250|UniProtKB:P62825}.	NP_BIND 17 24 GTP. {ECO:0000250|UniProtKB:P62825}.; NP_BIND 121 124 GTP. {ECO:0000250|UniProtKB:P62825}.; NP_BIND 149 151 GTP. {ECO:0000250|UniProtKB:P62825}.
P41915	RAN_TETTH	reviewed	GTP-binding nuclear protein Ran (GTPase Ran) (Ras-like protein TC4)		Tetrahymena thermophila	225	MVDNKQNVVAEFKLVLVGDGGVGKTTFVTRHQTGEFEKRYIATQGVNVSNMVLYTTKGPIRFNIWDTAGQEKLGGLREGYYIGANAAIMMFDVTSRITYKNIPKWHKDLTRICENIPIVLVGNKVDSKDRKVKARQITFHRKRSLQYYDVSAKSNYQYEKPFLWILRKLTGDPTLNLVEGIALVAPDTEHVMTEDQIKQLEMEQAEAMNLAQQGVLPDDEDDEFN		BINDING 69 69 GTP; via amide nitrogen. {ECO:0000250|UniProtKB:P62825}.	NP_BIND 19 26 GTP. {ECO:0000250|UniProtKB:P62825}.; NP_BIND 123 126 GTP. {ECO:0000250|UniProtKB:P62825}.; NP_BIND 151 153 GTP. {ECO:0000250|UniProtKB:P62825}.
P38543	RAN_GIAIN	reviewed	GTP-binding nuclear protein Ran (GTPase Ran) (Ras-like protein TC4)		Giardia intestinalis (Giardia lamblia)	226	MSDPISFKVILVGDGATGKTTFVTRHITGEFRKQYISTIGVEIRQLPFYVAGQSCPNGREVLLNVHDTAGQEKFGGLRDGYYVDSDACLLFFDVTNRVTYKNVESWYRDVFRICPTRRDASTGEEKPLAIVLVGNKCDVKDREIRTQTVKFHRSKNIPYVEISAKDNFNYELPILSILRTLLNDPTIQFSQAPALLPADIGMDAATREQINKDLEAVNNVPLPDDD		BINDING 70 70 GTP; via amide nitrogen. {ECO:0000250|UniProtKB:P62825}.	NP_BIND 14 21 GTP. {ECO:0000250|UniProtKB:P62825}.; NP_BIND 135 138 GTP. {ECO:0000250|UniProtKB:P62825}.; NP_BIND 163 165 GTP. {ECO:0000250|UniProtKB:P62825}.
P54765	RAN1A_LOTJA	reviewed	GTP-binding nuclear protein Ran1A (Fragment)	RAN1A	Lotus japonicus (Lotus corniculatus var. japonicus)	209	NFKLVIVGDGGTGKTTFVKRHLTGEFEKKYEPTIGVEVHPLDFFTNCGKIRFYCWDTAGQEKFGGLRDGYYIHGQCAIIMFDVTARLTYKNVPTWHRDLCRVCENIPIVLCGNKVDVKNRQVKAKQVTFHRKKNLQYYEISAKSNYNFEKPFLYLARKLAGDPNLHFVESPALAPPEVQIDLAAQQQHEAELAQAASQPLPDDDDDAFD		BINDING 59 59 GTP; via amide nitrogen. {ECO:0000250|UniProtKB:P62825}.	NP_BIND 9 16 GTP. {ECO:0000250|UniProtKB:P62825}.; NP_BIND 113 116 GTP. {ECO:0000250|UniProtKB:P62825}.; NP_BIND 141 143 GTP. {ECO:0000250|UniProtKB:P62825}.
P41919	RANB1_TOBAC	reviewed	GTP-binding nuclear protein Ran-B1	RAN-B1	Nicotiana tabacum (Common tobacco)	221	MALPNQQTVDYPSFKLVIVGDGGTGKTTFVKRHLTGEFEKKYEPTIGVEVHPLDFFTNCGKIRFYCWDTAGQEKFGGLRDGYYIHGQCAIIMFDVTARLTYKNVPTWHRDLCRVCENIPIVLCGNKVDVKNRQVKAKQVTFHRKKNLQYYEISAKSNYNFEKPFLYLARKLAGDANLHFVESPALAPPEVQIDLAAQQLHEQELLQAAAHALPDDDDEAFE		BINDING 71 71 GTP; via amide nitrogen. {ECO:0000250|UniProtKB:P62825}.	NP_BIND 21 28 GTP. {ECO:0000250|UniProtKB:P62825}.; NP_BIND 125 128 GTP. {ECO:0000250|UniProtKB:P62825}.; NP_BIND 153 155 GTP. {ECO:0000250|UniProtKB:P62825}.
Q7GD79	RAN2_ORYSJ	reviewed	GTP-binding nuclear protein Ran-2 (OsRan2) (Ras-related nuclear protein 2)	RAN2 Os05g0574500 LOC_Os05g49890 OJ1268_B08.8 OsJ_018847	Oryza sativa subsp. japonica (Rice)	221	MALPNQGTVDYPSFKLVIVGDGGTGKTTFVKRHLTGEFEKKYEPTIGVEVHPLDFTTNCGKIRFYCWDTAGQEKFGGLRDGYYIHGQCAIIMFDVTSRLTYKNVPTWHRDLCRVCENIPIVLCGNKVDVKNRQVKAKQVTFHRKKNLQYYEISAKSNYNFEKPFLYLARKLAGDPNLHFVEAVALKPPEVPIDLAMQQQHEAELAAAAAQPLPDDDDDLIE		BINDING 71 71 GTP; via amide nitrogen. {ECO:0000250|UniProtKB:P62825}.	NP_BIND 21 28 GTP. {ECO:0000250|UniProtKB:P62825}.; NP_BIND 125 128 GTP. {ECO:0000250|UniProtKB:P62825}.; NP_BIND 153 155 GTP. {ECO:0000250|UniProtKB:P62825}.
A2Y7R5	RAN2_ORYSI	reviewed	GTP-binding nuclear protein Ran-2 (OsRan2) (Ras-related nuclear protein 2)	RAN2 OsI_020358	Oryza sativa subsp. indica (Rice)	221	MALPNQGTVDYPSFKLVIVGDGGTGKTTFVKRHLTGEFEKKYEPTIGVEVHPLDFTTNCGKIRFYCWDTAGQEKFGGLRDGYYIHGQCAIIMFDVTSRLTYKNVPTWHRDLCRVCENIPIVLCGNKVDVKNRQVKAKQVTFHRKKNLQYYEISAKSNYNFEKPFLYLARKLAGDPNLHFVEAVALKPPEVPIDLAMQQQHEAELAAAAAQPLPDDDDDLIE		BINDING 71 71 GTP; via amide nitrogen. {ECO:0000250|UniProtKB:P62825}.	NP_BIND 21 28 GTP. {ECO:0000250|UniProtKB:P62825}.; NP_BIND 125 128 GTP. {ECO:0000250|UniProtKB:P62825}.; NP_BIND 153 155 GTP. {ECO:0000250|UniProtKB:P62825}.
A2WSI7	RAN1_ORYSI	reviewed	GTP-binding nuclear protein Ran-1 (OsRan1) (Ras-related nuclear protein 1)	RAN1 OsI_002780	Oryza sativa subsp. indica (Rice)	221	MALPNQQTVDYPSFKLVIVGDGGTGKTTFVKRHLTGEFEKKYEPTIGVEVHPLDFFTNCGKIRFYCWDTAGQEKFGGLRDGYYIHGQCAIIMFDVTSRLTYKNVPTWHRDLCRVCENIPIVLCGNKVDVKNRQVKAKQVTFHRKKNLQYYEVSAKSNYNFEKPFLYLARKLAGDGNLHFVETPALAPPDVTIDLAAQQQHEAELAAAAAQPLPDDDDDLIE		BINDING 71 71 GTP; via amide nitrogen. {ECO:0000250|UniProtKB:P62825}.	NP_BIND 21 28 GTP. {ECO:0000250|UniProtKB:P62825}.; NP_BIND 125 128 GTP. {ECO:0000250|UniProtKB:P62825}.; NP_BIND 153 155 GTP. {ECO:0000250|UniProtKB:P62825}.
P38548	RAN_VICFA	reviewed	GTP-binding nuclear protein Ran/TC4		Vicia faba (Broad bean) (Faba vulgaris)	221	MALPNQQTVDYPSFKLVIVGDGGTGKTTFVKRHLTGEFEKKYEPTIGVEVHPLDFFTNCGKIRFYCWDTAGQEKFGGLRDGYYIHGQCAIIMFDVTARLTYKNVPTWHRDLCRVCENIPIVLCGNKVDVKNRQVKAKQVTFHRKKNLQYYEISAKSNYNFEKPFLYLARKLAGDANLHFVESPALAPPEVQIDIALQQRHENEILEAANQPLPDDDDDAFE		BINDING 71 71 GTP; via amide nitrogen. {ECO:0000250|UniProtKB:P62825}.	NP_BIND 21 28 GTP. {ECO:0000250|UniProtKB:P62825}.; NP_BIND 125 128 GTP. {ECO:0000250|UniProtKB:P62825}.; NP_BIND 153 155 GTP. {ECO:0000250|UniProtKB:P62825}.
A2YEQ6	RAN3_ORYSI	reviewed	GTP-binding nuclear protein Ran-3 (OsRan3) (Ras-related nuclear protein 3)	RAN3 OsI_022799	Oryza sativa subsp. indica (Rice)	226	MSRAQALPDPAAVGYPSFKLILVGDGGTGKTTFVKRHITGEFEKRYEPTIGVEVRPLDFHTSRGKVRFCCWDTAGQEKFGGLRDGYYIHGHCAIIMFDVTSRLTYKNVPTWHKDICRVCDNIPIVLCGNKVDMKNRQVKAKMVTFHRKKNLQYYEISAKSNYNFEKPFLYLARKLTGDMNLRFVEELALLPADVTIDLIAQQKIETEIAAAAAMPLPDEDEDGLMD		BINDING 75 75 GTP; via amide nitrogen. {ECO:0000250|UniProtKB:P62825}.	NP_BIND 25 32 GTP. {ECO:0000250|UniProtKB:P62825}.; NP_BIND 129 132 GTP. {ECO:0000250|UniProtKB:P62825}.; NP_BIND 157 159 GTP. {ECO:0000250|UniProtKB:P62825}.
Q69XM7	RAN3_ORYSJ	reviewed	GTP-binding nuclear protein Ran-3 (OsRan3) (Ras-related nuclear protein 3)	RAN3 Os06g0600301 LOC_Os06g39875 OsJ_021038 P0457B11.6	Oryza sativa subsp. japonica (Rice)	226	MSRAQALPDPAAVGYPSFKLILVGDGGTGKTTFVKRHITGEFEKRYEPTIGVEVRPLDFHTSRGKVRFCCWDTAGQEKFGGLRDGYYIHGHCAIIMFDVTSRLTYKNVPTWHKDICRVCDNIPIVLCGNKVDMKNRQVKAKMVTFHRKKNLQYYEISAKSNYNFEKPFLYLARKLTGDMNLRFVEELALLPADVTIDLIAQQKIETEIAAAAAMPLPDEDEDGLMD		BINDING 75 75 GTP; via amide nitrogen. {ECO:0000250|UniProtKB:P62825}.	NP_BIND 25 32 GTP. {ECO:0000250|UniProtKB:P62825}.; NP_BIND 129 132 GTP. {ECO:0000250|UniProtKB:P62825}.; NP_BIND 157 159 GTP. {ECO:0000250|UniProtKB:P62825}.
Q9FLQ3	RAN4_ARATH	reviewed	GTP-binding nuclear protein Ran-4 (Ras-related nuclear protein 4)	RAN4 At5g55080 MCO15.3	Arabidopsis thaliana (Mouse-ear cress)	222	MALPNQQNVDLPTFKLLIVGDGGTGKTTFLKRHLTGEFEHNTEPTLGVDIYPLDFFTNRGKIRFECWDTAGQEKYSGLKDAYYIHGQCAIIMFDVTARHTYMNIDRWYRDLRRVCKNIPIVLCGNKVDVPSRQIKPKHVSYHRKKCLQYYEMSAKNNCNFEKPFLYLARRIAGDAKLSFVESPEAQIDNLDVESLQLLTVEAGTQPLLMTRISFEFNTLSIE		BINDING 71 71 GTP; via amide nitrogen. {ECO:0000250|UniProtKB:P62825}.	NP_BIND 21 28 GTP. {ECO:0000250|UniProtKB:P62825}.; NP_BIND 125 128 GTP. {ECO:0000250|UniProtKB:P62825}.; NP_BIND 153 155 GTP. {ECO:0000250|UniProtKB:P62825}.
P38546	RAN1_SOLLC	reviewed	GTP-binding nuclear protein Ran1 (Ras-related nuclear protein 1)	RAN1	Solanum lycopersicum (Tomato) (Lycopersicon esculentum)	221	MALPNQQTVDYPSFKLVIVGDGGTGKTTFVKRHLTGEFEKKYEPTIGVEVHPLDFFTNCGKIRFYCWDTAGQEKFGGLRDGYYIHGQCAIIMFDVTARLTYKNVPTWHRDLCRVCENIPIVLCGNKVDVKNRQVKAKQVTFHRKKNLQYYEISAKSNYNFEKPFLYLARKLAGDGNLHFVESPALAPPEVHIDLAAQALHEEELQQAANQPLPDDDDEAFE		BINDING 71 71 GTP; via amide nitrogen. {ECO:0000250|UniProtKB:P62825}.	NP_BIND 21 28 GTP. {ECO:0000250|UniProtKB:P62825}.; NP_BIND 125 128 GTP. {ECO:0000250|UniProtKB:P62825}.; NP_BIND 153 155 GTP. {ECO:0000250|UniProtKB:P62825}.
P54766	RAN1B_LOTJA	reviewed	GTP-binding nuclear protein Ran1B (Fragment)	RAN1B	Lotus japonicus (Lotus corniculatus var. japonicus)	209	NFKLVIVGDGGTGKTTFVKRHLTGEFEKKYEPTIGVEVHPLDFFTNCGKIRFYCWDTAGQEKFGGLRDGYYIHGQCAIIMFDVTARLTYKNVPTWHRDLCRVCENIPIVLCGNKVDVKNRQVKAKQVTFHRKKNLQYYEISAKSNYNFEKPFLYLARKLAGDPNLHFVESPALAPPEVQIDLAAQQQHEAELAAAASQPLPDDDDDAFD		BINDING 59 59 GTP; via amide nitrogen. {ECO:0000250|UniProtKB:P62825}.	NP_BIND 9 16 GTP. {ECO:0000250|UniProtKB:P62825}.; NP_BIND 113 116 GTP. {ECO:0000250|UniProtKB:P62825}.; NP_BIND 141 143 GTP. {ECO:0000250|UniProtKB:P62825}.
P41918	RANA1_TOBAC	reviewed	GTP-binding nuclear protein Ran-A1	RAN-A1	Nicotiana tabacum (Common tobacco)	221	MALPGQQAVDYPSFKLVIVGDGGTGKTTFVKRHLTGEFEKKYEPTIGVEVHPLDFFTNCGKIRFYCWDTAGQEKFGGLRDGYYIHGQCAIIMFDVTARLTYKNVPTWHRDLCRVCENIPIVLCGNKVDVKNRQVKAKQVTFHRKKNLQYYEISAKSNYNFEKPFLYLARKLAGDPNLHFVESPALAPPEVQIDLAAQQQHEAELAAAASQPLPDDDDETFD		BINDING 71 71 GTP; via amide nitrogen. {ECO:0000250|UniProtKB:P62825}.	NP_BIND 21 28 GTP. {ECO:0000250|UniProtKB:P62825}.; NP_BIND 125 128 GTP. {ECO:0000250|UniProtKB:P62825}.; NP_BIND 153 155 GTP. {ECO:0000250|UniProtKB:P62825}.
P41914	RAN_TETPY	reviewed	GTP-binding nuclear protein Ran (GTPase Ran) (Ras-like protein TC4)		Tetrahymena pyriformis	223	MVDNKQDVVAEFKLVLVGDGGVGKTTFVTRHQTGEFEKRYIATQGVNVSNMILHTTKGAIRFNIWDTAGQEKLGGLREGYYIGADAAIMMFDVTSRITYKNIPKWHKDLTRICENVPIVLVGNKVDSKDSKVKARQITFHRKRSLQYYDVSAKSNYQYEKPFLWILRKLTGDPNLNLVEGIALAPVDIHMTEDQIKQLQMEHDEAMNLAQQGQLPDEEDDEFN		BINDING 69 69 GTP; via amide nitrogen. {ECO:0000250|UniProtKB:P62825}.	NP_BIND 19 26 GTP. {ECO:0000250|UniProtKB:P62825}.; NP_BIND 123 126 GTP. {ECO:0000250|UniProtKB:P62825}.; NP_BIND 151 153 GTP. {ECO:0000250|UniProtKB:P62825}.
P38547	RAN2_SOLLC	reviewed	GTP-binding nuclear protein Ran2 (Ras-related nuclear protein 2)	RAN2	Solanum lycopersicum (Tomato) (Lycopersicon esculentum)	221	MALPNQQTVDYPSFKLVIVGDGGTGKTTFVKRHLTGEFEKKYEPTIGVEVHPLDFFTNCGKIRFYCWDTAGQEKFGGLRDGYYIHGQCAIIMFDVTARLTYKNVPTWHRDLCRVCENIPIVLCGNKVDVKNRQVKAKQVTFHRKKNLQYYEISAKSNYNFEKPFLYLARKLAGDGNLHFVESPALAPPEVQIDLAAQALHEQELQAALNQPLPDDDDEAFE		BINDING 71 71 GTP; via amide nitrogen. {ECO:0000250|UniProtKB:P62825}.	NP_BIND 21 28 GTP. {ECO:0000250|UniProtKB:P62825}.; NP_BIND 125 128 GTP. {ECO:0000250|UniProtKB:P62825}.; NP_BIND 153 155 GTP. {ECO:0000250|UniProtKB:P62825}.
P38542	RAN_BRUMA	reviewed	GTP-binding nuclear protein Ran (GTPase Ran) (Ras-like protein TC4)	Bm1_44725	Brugia malayi (Filarial nematode worm)	215	MATGDDIPTFKLVLVGDGGTGKTTFVKRHLTGEFEKKYVATLGVEVHPLIFHTNRGQIRFNVWDTAGQEKFGGLRDGYYIQGQCAIIMFDVTARVTYKNVPNWHRDLVRVCENIPIVLCGNKVDVKDRKVKAKTITFHRKKNLQYYDISAKSNYNFEKPFLWLARKLLGDPNLEFVAMPALAPPEVQMDPTMVAQYEQEIAAAANAELPDDDEDL		BINDING 67 67 GTP; via amide nitrogen. {ECO:0000250|UniProtKB:P62825}.	NP_BIND 17 24 GTP. {ECO:0000250|UniProtKB:P62825}.; NP_BIND 35 41 GTP. {ECO:0000250|UniProtKB:P62825}.; NP_BIND 121 124 GTP. {ECO:0000250|UniProtKB:P62825}.; NP_BIND 149 151 GTP. {ECO:0000250|UniProtKB:P62825}.
Q74ZA9	GSP1_ASHGO	reviewed	GTP-binding nuclear protein GSP1/Ran	GSP1 AGR294C	Ashbya gossypii (strain ATCC 10895 / CBS 109.51 / FGSC 9923 / NRRL Y-1056) (Yeast) (Eremothecium gossypii)	214	MAAEVPTFKLVLVGDGGTGKTTFVKRHLTGEFEKKYIATIGVEVHPLAFYTNFGEIKFDVWDTAGQEKFGGLRDGYYINAQCGIIMFDVTSRITYKNVPNWHRDLVRVCENIPIVLCGNKVDVKERKVKAKTITFHRKKNLQYYDISAKSNYNFEKPFLWLARKLAGNPQLDFVASPALAPPEVQVDEQLMQQYQQEMERATALPLPDEDDADL		BINDING 65 65 GTP; via amide nitrogen. {ECO:0000250|UniProtKB:P62825}.	NP_BIND 15 22 GTP. {ECO:0000250|UniProtKB:P62825}.; NP_BIND 119 122 GTP. {ECO:0000250|UniProtKB:P62825}.; NP_BIND 147 149 GTP. {ECO:0000250|UniProtKB:P62825}.
Q8TFK3	GSP1_YARLI	reviewed	GTP-binding nuclear protein GSP1/Ran	GSP1 YALI0F04730g	Yarrowia lipolytica (strain CLIB 122 / E 150) (Yeast) (Candida lipolytica)	214	MSQEVAAFKLVLVGDGGTGKTTFVKRHETGEFVNRYNATLGVEVHPLNFATDCGNIRFDVWDTAGQEKFGGLRDGYYINGQCGIIMFDVTSRITYKNVPNWHRDLVRVCENIPIVLCGNKVDVKERKVKAKTITFHRKKNLQYYDISAKSNYNFEKPFLWLARKLAGNPSLEFVATPALRPAETAIDPEVMQAMQKDLEEANAMPLPDEDDADF		BINDING 65 65 GTP; via amide nitrogen. {ECO:0000250|UniProtKB:P62825}.	NP_BIND 15 22 GTP. {ECO:0000250|UniProtKB:P62825}.; NP_BIND 119 122 GTP. {ECO:0000250|UniProtKB:P62825}.; NP_BIND 147 149 GTP. {ECO:0000250|UniProtKB:P62825}.
Q7RVL0	GSP1_NEUCR	reviewed	GTP-binding nuclear protein GSP1/Ran	ran gsp1 NCU09269	Neurospora crassa (strain ATCC 24698 / 74-OR23-1A / CBS 708.71 / DSM 1257 / FGSC 987)	215	MAAATPTFKLVLVGDGGTGKTTFVKRHLTGEFEKKYMATLGVEVHPLGFSTNFGQIQFDVWDTAGQEKFGGLRDGYYINGQCGIIMFDVTSRITYKNVPNWHRDLTRVCENIPIVLCGNKVDVKERKVKAKTITFHRKKNLQYYDISAKSNYNFEKPFLWLARKLVGNNALEFVAAPALAPPTAVVDQELMEKYRAEMDEAAQMPLPNEEDDDDL		BINDING 65 65 GTP; via amide nitrogen. {ECO:0000250|UniProtKB:P62825}.	NP_BIND 15 22 GTP. {ECO:0000250|UniProtKB:P62825}.; NP_BIND 119 122 GTP. {ECO:0000250|UniProtKB:P62825}.; NP_BIND 147 149 GTP. {ECO:0000250|UniProtKB:P62825}.
Q9P4E9	GSP1_CANAW	reviewed	GTP-binding nuclear protein GSP1/Ran	GSP1 CAWG_04375	Candida albicans (strain WO-1) (Yeast)	214	MAQEVPTFKLVLVGDGGTGKTTFVKRHLTGEFEKKYIATLGVEVHPLGFHTNFGELKFDVWDTAGQEKFGGLRDGYYINGQCGIIMFDVTSRITYKNVPNWHRDLVRVCENIPIVLCGNKVDVKERKVKAKTITFHRKKNLQYYDISAKSNYNFEKPFLWLARKLVGNPQLEFVASPALAPPEVQVDADLMQKYQQEMEQATALPLPDEDDADL		BINDING 65 65 GTP; via amide nitrogen. {ECO:0000250|UniProtKB:P62825}.	NP_BIND 15 22 GTP. {ECO:0000250|UniProtKB:P62825}.; NP_BIND 119 122 GTP. {ECO:0000250|UniProtKB:P62825}.; NP_BIND 147 149 GTP. {ECO:0000250|UniProtKB:P62825}.
Q6FR65	GSP1_CANGA	reviewed	GTP-binding nuclear protein GSP1/Ran	GSP1 CAGL0I00594g	Candida glabrata (strain ATCC 2001 / CBS 138 / JCM 3761 / NBRC 0622 / NRRL Y-65) (Yeast) (Torulopsis glabrata)	214	MSAEVPTFKLVLVGDGGTGKTTFVKRHLTGEFEKKYIATIGVEVHPLAFHTNFGEIKFDVWDTAGQEKFGGLRDGYYINAQCGIIMFDVTSRITYKNVPNWHRDLVRVCENIPIVLCGNKVDVKERKVKAKTITFHRKKNLQYYDISAKSNYNFEKPFLWLARKLAGNPQLEFVASPALAPPEVQVDEQLMQQYQQEMEQATALPLPDEDDADL		BINDING 65 65 GTP; via amide nitrogen. {ECO:0000250|UniProtKB:P62825}.	NP_BIND 15 22 GTP. {ECO:0000250|UniProtKB:P62825}.; NP_BIND 119 122 GTP. {ECO:0000250|UniProtKB:P62825}.; NP_BIND 147 149 GTP. {ECO:0000250|UniProtKB:P62825}.
