## Supplementary files 1-4 for "G-domain prediction across the diversity of G protein families": suppl file 4.xlsx

### Sheet: Sheet1
Entry	Status	Protein names	Gene names	Organism	Length	Cross-reference (PDB)	Sequence
P01966	reviewed	Hemoglobin subunit alpha	HBA	Bos taurus	142	1FSX, 1G08 , 1G09, 1G0A, 1HDA, 2QSP, 2QSS, 3CIU, 3PI8, 3PI9, 3PIA, 6IHX, 6II1	MVLSAADKGNVKAAWGKVGGHAAEYGAEALERMFLSFPTTKTYFPHFDLSHGSAQVKGHGAKVAAALTKAVEHLDDLPGALSELSDLHAHKLRVDPVNFKLLSHSLLVTLASHLPSDFTPAVHASLDKFLANVSTVLTSKYR
P11517	reviewed	Hemoglobin subunit beta-2	N/A	Rattus norvegicus	147		MVHLTDAEKATVSGLWGKVNADNVGAEALGRLLVVYPWTQRYFSKFGDLSSASAIMGNPQVKAHGKKVINAFNDGLKHLDNLKGTFAHLSELHCDKLHVDPENFRLLGNMIVIVLGHHLGKEFTPCAQAAFQKVVAGVASALAHKYH
P02144	reviewed	Myoglobin	MB	Homo sapiens	154	3RGK	MGLSDGEWQLVLNVWGKVEADIPGHGQEVLIRLFKGHPETLEKFDKFKHLKSEDEMKASEDLKKHGATVLTALGGILKKKGHHEAEIKPLAQSHATKHKIPVKYLEFISECIIQVLQSKHPGDFGADAQGAMNKALELFRKDMASNYKELGFQG
P02340	reviewed	Cellular tumor antigen p53	Tp53	Mus musculus	390	1HU8, 2GEQ, 2IOI, 2IOM, 2IOO, 2P52, 3EXJ, 3EXL	MTAMEESQSDISLELPLSQETFSGLWKLLPPEDILPSPHCMDDLLLPQDVEEFFEGPSEALRVSGAPAAQDPVTETPGPVAPAPATPWPLSSFVPSQKTYQGNYGFHLGFLQSGTAKSVMCTYSPPLNKLFCQLAKTCPVQLWVSATPPAGSRVRAMAIYKKSQHMTEVVRRCPHHERCSDGDGLAPPQHLIRVEGNLYPEYLEDRQTFRHSVVVPYEPPEAGSEYTTIHYKYMCNSSCMGGMNRRPILTIITLEDSSGNLLGRDSFEVRVCACPGRDRRTEEENFRKKEVLCPELPPGSAKRALPTCTSASPPQKKKPLDGEYFTLKIRGRKRFEMFRELNEALELKDAHATEESGDSRAHSSYLKTKKGQSTSRHKKTMVKKVGPDSD
P10922	reviewed	Histone H1.0	H1f0	Mus musculus	194		MTENSTSAPAAKPKRAKASKKSTDHPKYSDMIVAAIQAEKNRAGSSRQSIQKYIKSHYKVGENADSQIKLSIKRLVTTGVLKQTKGVGASGSFRLAKGDEPKRSVAFKKTKKEVKKVATPKKAAKPKKAASKAPSKKPKATPVKKAKKKPAATPKKAKKPKVVKVKPVKASKPKKAKTVKPKAKSSAKRASKKK
